# MicroRNA-mRNA networks are dysregulated in opioid use disorder postmortem brain: further evidence for opioid-induced neurovascular alterations

**DOI:** 10.1101/2022.07.19.500679

**Authors:** Sandra L. Grimm, Emily F. Mendez, Laura Stertz, Thomas D. Meyer, Gabriel R. Fries, Tanmay Gandhi, Rupa Kanchi, Sudhakar Selvaraj, Antonio L. Teixeira, Tom Kosten, Preethi Gunaratne, Cristian Coarfa, Consuelo Walss-Bass

## Abstract

To understand mechanisms and identify potential targets for intervention in the current crisis of opioid use disorder (OUD), postmortem brains represent an under-utilized resource. To refine previously reported gene signatures of neurobiological alterations in OUD from the dorsolateral prefrontal cortex (Brodmann Area 9, BA9), we explored the role of microRNAs (miRNA) as powerful epigenetic regulators of gene function. Building on the growing appreciation that miRNAs can cross the blood-brain barrier, we carried out miRNA profiling in same-subject postmortem samples from BA9 and blood tissues. miRNA-mRNA network analysis showed that even though miRNAs identified in BA9 and blood were fairly distinct, their target genes and corresponding enriched pathways were highly overlapping, with tube development and morphogenesis, and pathways related to endothelial cell function and vascular organization, among the dominant enriched biological processes. These findings point to robust, redundant, and systemic opioid-induced miRNA dysregulation with potential functional impact on transcriptomic changes. Further, using correlation network analysis we identified cell-type specific miRNA targets, specifically in astrocytes, neurons, and endothelial cells, associated with OUD transcriptomic dysregulation. Our refined miRNA-mRNA networks enabled identification of novel pharmaco-chemical interventions for OUD, particularly targeting the TGF beta-p38MAPK signaling pathway. Finally, leveraging a collection of control brain transcriptomes from the Genotype-Tissue Expression (GTEx) project, we identified correlation of OUD miRNA targets with TGF beta, hypoxia, angiogenesis, coagulation, immune system and inflammatory pathways. These findings support previous reports of neurovascular and immune system alterations as a consequence of opioid abuse.
