## Supplemental_Table1 for "MicroRNA-mRNA networks are dysregulated in opioid use disorder postmortem brain: further evidence for opioid-induced neurovascular alterations"

### Sheet: SuppTable1a_BA9_mRNA
Supplemental Table 1A: Differentially expressed genes in BA9 brain
log2FC for differentially expressed genes in OUD over Control from BA9 brain (linear FC≥1.5, FDR<0.2).
Ensembl ID	GeneSymbol	logFC	FDR
ENSG00000105617	LENG1	5.85844	0.00315001
ENSG00000204469	PRRC2A	5.85384	0.0135729
ENSG00000175793	SFN	4.01833	0.00770444
ENSG00000213722	DDAH2	3.77025	0.0162043
ENSG00000205362	MT1A	2.83276	0.00433548
ENSG00000152766	ANKRD22	2.79321	0.0512385
ENSG00000128342	LIF	2.67135	0.00571987
ENSG00000171049	FPR2	2.62677	0.0110057
ENSG00000273259	AL049839.2	2.61318	0.0937617
ENSG00000163993	S100P	2.49968	0.0499967
ENSG00000105697	HAMP	2.39079	0.00551008
ENSG00000047457	CP	2.26483	0.0121735
ENSG00000137558	PI15	2.2538	0.0121446
ENSG00000115602	IL1RL1	1.99418	0.163966
ENSG00000143546	S100A8	1.98876	0.0390621
ENSG00000064886	CHI3L2	1.96486	0.135991
ENSG00000140379	BCL2A1	1.95891	0.0436936
ENSG00000285938	AC072022.2	1.93747	0.00287334
ENSG00000133048	CHI3L1	1.93302	0.00769243
ENSG00000163638	ADAMTS9	1.90235	0.00287334
ENSG00000188015	S100A3	1.80731	0.114876
ENSG00000127954	STEAP4	1.77464	0.0561008
ENSG00000135245	HILPDA	1.71079	0.0257709
ENSG00000100336	APOL4	1.68034	0.132307
ENSG00000187193	MT1X	1.65478	0.0118412
ENSG00000171051	FPR1	1.58556	0.156663
ENSG00000163220	S100A9	1.53229	0.102677
ENSG00000117971	CHRNB4	1.51082	0.073122
ENSG00000204149	AGAP6	1.5086	0.0419303
ENSG00000184557	SOCS3	1.48055	0.0959324
ENSG00000197249	SERPINA1	1.47099	0.12826
ENSG00000198553	KCNRG	1.4674	0.0260417
ENSG00000078401	EDN1	1.44963	0.000695335
ENSG00000007350	TKTL1	1.43092	0.132307
ENSG00000156127	BATF	1.40562	0.0303038
ENSG00000259207	ITGB3	1.40375	0.0289099
ENSG00000205364	MT1M	1.38206	0.0045274
ENSG00000167772	ANGPTL4	1.37741	0.0570757
ENSG00000239704	CDRT4	1.36586	0.0324589
ENSG00000187498	COL4A1	1.36124	0.00658553
ENSG00000167614	TTYH1	1.30352	0.0557836
ENSG00000254415	SIGLEC14	1.29673	0.180605
ENSG00000018280	SLC11A1	1.27861	0.111
ENSG00000160183	TMPRSS3	1.25612	0.0574962
ENSG00000125810	CD93	1.25516	0.0260325
ENSG00000126246	IGFLR1	1.25339	0.0332146
ENSG00000025708	TYMP	1.2523	0.072523
ENSG00000135697	BCO1	1.21622	0.0603542
ENSG00000240583	AQP1	1.15814	0.142222
ENSG00000145623	OSMR	1.13897	0.0620403
ENSG00000117525	F3	1.13	0.0244493
ENSG00000136286	MYO1G	1.10317	0.135752
ENSG00000235750	KIAA0040	1.08466	0.0698078
ENSG00000141574	SECTM1	1.07302	0.144743
ENSG00000101187	SLCO4A1	1.07007	0.0207167
ENSG00000183426	NPIPA1	1.05957	0.146396
ENSG00000165507	DEPP1	1.05619	0.105156
ENSG00000142583	SLC2A5	1.05534	0.0717264
ENSG00000141526	SLC16A3	1.01227	0.036093
ENSG00000285602	AC097625.1	1.0065	0.0457488
ENSG00000148926	ADM	0.989695	0.0840575
ENSG00000180914	OXTR	0.962478	0.123995
ENSG00000117228	GBP1	0.943127	0.0605829
ENSG00000167332	OR51E2	0.934882	0.197606
ENSG00000159216	RUNX1	0.922018	0.110805
ENSG00000288611	NPBWR1	0.9057	0.0140932
ENSG00000134871	COL4A2	0.897044	0.00545243
ENSG00000188313	PLSCR1	0.893448	0.0263109
ENSG00000173530	TNFRSF10D	0.892622	0.122906
ENSG00000077238	IL4R	0.891211	0.0656507
ENSG00000260691	ANKRD20A1	0.878274	0.12826
ENSG00000264187	AC055811.2	0.870551	0.153618
ENSG00000276087	AC008073.3	0.870355	0.189369
ENSG00000159648	TEPP	0.869419	0.0275936
ENSG00000131941	RHPN2	0.86331	0.0205252
ENSG00000137496	IL18BP	0.86203	0.0791116
ENSG00000166959	MS4A8	0.860371	0.0209035
ENSG00000125148	MT2A	0.830863	0.0281104
ENSG00000284491	THSD8	0.814164	0.117454
ENSG00000183734	ASCL2	0.812184	0.00839943
ENSG00000156076	WIF1	0.810766	0.108595
ENSG00000138685	FGF2	0.80906	0.00967721
ENSG00000278540	ACACA	0.803203	0.143294
ENSG00000135926	TMBIM1	0.802967	0.0594911
ENSG00000079215	SLC1A3	0.799021	0.0620403
ENSG00000139832	RAB20	0.78778	0.0715915
ENSG00000163735	CXCL5	0.780695	0.0310459
ENSG00000169246	NPIPB3	0.780004	0.0252759
ENSG00000108375	RNF43	0.772483	0.0545089
ENSG00000198064	NPIPB13	0.767345	0.183628
ENSG00000197261	C6ORF141	0.767324	0.0519167
ENSG00000198959	TGM2	0.761723	0.184178
ENSG00000128340	RAC2	0.754493	0.197824
ENSG00000019991	HGF	0.752213	0.119936
ENSG00000163673	DCLK3	0.751586	0.0186789
ENSG00000171903	CYP4F11	0.750704	0.128759
ENSG00000139155	SLCO1C1	0.748759	0.0986079
ENSG00000258539	AC068896.1	0.741284	0.154924
ENSG00000175591	P2RY2	0.737583	0.0925794
ENSG00000142089	IFITM3	0.735218	0.142912
ENSG00000164749	HNF4G	0.732752	0.156027
ENSG00000064932	SBNO2	0.728276	0.0356689
ENSG00000164849	GPR146	0.726667	0.0587443
ENSG00000283599	BX276092.9	0.724695	0.103998
ENSG00000185201	IFITM2	0.724083	0.1834
ENSG00000006327	TNFRSF12A	0.716731	0.180192
ENSG00000135063	FAM189A2	0.716573	0.101353
ENSG00000196092	PAX5	0.705914	0.118135
ENSG00000135094	SDS	0.703678	0.123995
ENSG00000112715	VEGFA	0.702491	0.0540966
ENSG00000129244	ATP1B2	0.701873	0.0540714
ENSG00000198156	NPIPB6	0.69956	0.196989
ENSG00000143001	TMEM61	0.690967	0.0963202
ENSG00000272514	CFAP206	0.687327	0.192845
ENSG00000254087	LYN	0.686927	0.0259827
ENSG00000101938	CHRDL1	0.66637	0.00847025
ENSG00000169908	TM4SF1	0.664893	0.192552
ENSG00000181577	C6ORF223	0.664198	0.0994381
ENSG00000179796	LRRC3B	0.66408	0.0112222
ENSG00000221963	APOL6	0.66071	0.170334
ENSG00000117519	CNN3	0.660311	0.0203323
ENSG00000125398	SOX9	0.657095	0.0804757
ENSG00000137285	TUBB2B	0.657054	0.0130594
ENSG00000143340	FAM163A	0.651785	0.0159428
ENSG00000110436	SLC1A2	0.647007	0.152873
ENSG00000181826	RELL1	0.646776	0.0792875
ENSG00000188133	TMEM215	0.643008	0.16962
ENSG00000137507	LRRC32	0.642724	0.179298
ENSG00000158859	ADAMTS4	0.642126	0.184178
ENSG00000205336	ADGRG1	0.612851	0.0209457
ENSG00000121005	CRISPLD1	0.611845	0.131046
ENSG00000070729	CNGB1	0.611283	0.0543993
ENSG00000188687	SLC4A5	0.606473	0.120078
ENSG00000162490	DRAXIN	0.60535	0.099455
ENSG00000186675	MAGEE2	0.604443	0.0205252
ENSG00000121039	RDH10	0.602466	0.163463
ENSG00000111783	RFX4	0.601908	0.121951
ENSG00000138696	BMPR1B	0.600834	0.163949
ENSG00000168994	PXDC1	0.600379	0.0281104
ENSG00000137033	IL33	0.599681	0.100667
ENSG00000143036	SLC44A3	0.598626	0.110035
ENSG00000134463	ECHDC3	0.59726	0.0415919
ENSG00000026559	KCNG1	0.59304	0.0605829
ENSG00000007866	TEAD3	0.591476	0.140906
ENSG00000003400	CASP10	-0.586384	0.0885062
ENSG00000143858	SYT2	-0.587931	0.137743
ENSG00000081277	PKP1	-0.58826	0.0236036
ENSG00000204381	LAYN	-0.589656	0.0306985
ENSG00000169676	DRD5	-0.590617	0.0990878
ENSG00000167779	IGFBP6	-0.591474	0.0112222
ENSG00000172716	SLFN11	-0.591678	0.191968
ENSG00000203722	RAET1G	-0.593033	0.0852336
ENSG00000102001	CACNA1F	-0.594416	0.00331424
ENSG00000138741	TRPC3	-0.594889	0.0147795
ENSG00000138678	GPAT3	-0.595163	0.0120383
ENSG00000157240	FZD1	-0.597193	0.198034
ENSG00000109072	VTN	-0.598357	0.0557836
ENSG00000116741	RGS2	-0.598764	0.0093561
ENSG00000147485	PXDNL	-0.599333	0.108463
ENSG00000168081	PNOC	-0.599498	0.0471909
ENSG00000078579	FGF20	-0.600057	0.0871839
ENSG00000005243	COPZ2	-0.601608	0.148691
ENSG00000173848	NET1	-0.601774	0.0504406
ENSG00000143507	DUSP10	-0.6027	0.000695335
ENSG00000103534	TMC5	-0.60321	0.198591
ENSG00000135736	CCDC102A	-0.603558	0.146918
ENSG00000154721	JAM2	-0.604652	0.120731
ENSG00000162494	LRRC38	-0.606062	0.0532634
ENSG00000139354	GAS2L3	-0.606734	0.0620403
ENSG00000169436	COL22A1	-0.60774	0.140585
ENSG00000215018	COL28A1	-0.610159	0.141357
ENSG00000020181	ADGRA2	-0.610825	0.0896716
ENSG00000078098	FAP	-0.611797	0.0246919
ENSG00000139890	REM2	-0.615712	0.0229023
ENSG00000187682	ERAS	-0.616244	0.0902741
ENSG00000128564	VGF	-0.616567	0.0137832
ENSG00000140534	TICRR	-0.617343	0.0491153
ENSG00000103995	CEP152	-0.62225	0.0814082
ENSG00000164142	FAM160A1	-0.622686	0.00446715
ENSG00000173391	OLR1	-0.623172	0.165528
ENSG00000139618	BRCA2	-0.623562	0.100778
ENSG00000066279	ASPM	-0.626018	0.196069
ENSG00000248746	ACTN3	-0.626635	0.198199
ENSG00000080561	MID2	-0.627006	0.00156492
ENSG00000198771	RCSD1	-0.627414	0.0195752
ENSG00000155657	TTN	-0.62809	0.0345697
ENSG00000145244	CORIN	-0.628138	0.070357
ENSG00000184599	TAFA3	-0.629626	0.0784814
ENSG00000136068	FLNB	-0.630078	0.0961244
ENSG00000180815	MAP3K15	-0.630252	0.0914455
ENSG00000100068	LRP5L	-0.630346	0.0833353
ENSG00000167968	DNASE1L2	-0.630356	0.0569412
ENSG00000107593	PKD2L1	-0.63249	0.169013
ENSG00000101438	SLC32A1	-0.63263	0.00830438
ENSG00000129195	PIMREG	-0.633381	0.153623
ENSG00000168124	OR1F1	-0.633846	0.0914455
ENSG00000137831	UACA	-0.635767	0.13088
ENSG00000197467	COL13A1	-0.636726	0.139994
ENSG00000106341	PPP1R17	-0.637186	0.128215
ENSG00000138075	ABCG5	-0.637472	0.0630036
ENSG00000179564	LSMEM2	-0.639294	0.147579
ENSG00000117724	CENPF	-0.639641	0.046725
ENSG00000197599	CCDC154	-0.639876	0.148218
ENSG00000206384	COL6A6	-0.640909	0.0605829
ENSG00000183977	PP2D1	-0.641112	0.147973
ENSG00000162804	SNED1	-0.641718	0.0765963
ENSG00000075673	ATP12A	-0.64231	0.0967649
ENSG00000147082	CCNB3	-0.642495	0.0966845
ENSG00000271447	MMP28	-0.644167	0.0995441
ENSG00000278570	NR2E3	-0.646564	0.0966845
ENSG00000196418	ZNF124	-0.64695	0.00261311
ENSG00000244694	PTCHD4	-0.64703	0.0290514
ENSG00000124678	TCP11	-0.647172	0.175586
ENSG00000092758	COL9A3	-0.647545	0.0183073
ENSG00000158050	DUSP2	-0.648139	1.11882e-05
ENSG00000260314	MRC1	-0.648715	0.144743
ENSG00000143196	DPT	-0.649196	0.147775
ENSG00000164946	FREM1	-0.649582	0.0135729
ENSG00000173930	SLCO4C1	-0.649946	0.12884
ENSG00000196878	LAMB3	-0.650599	0.000308979
ENSG00000115085	ZAP70	-0.651357	0.129517
ENSG00000164949	GEM	-0.65163	0.198034
ENSG00000166250	CLMP	-0.653764	0.107446
ENSG00000005961	ITGA2B	-0.654041	0.0108215
ENSG00000155530	LRGUK	-0.654212	0.169422
ENSG00000121797	CCRL2	-0.654429	0.148028
ENSG00000145703	IQGAP2	-0.655368	0.072523
ENSG00000122420	PTGFR	-0.655855	0.120299
ENSG00000113924	HGD	-0.656329	0.129668
ENSG00000116183	PAPPA2	-0.657356	0.0115551
ENSG00000104332	SFRP1	-0.657514	0.0316877
ENSG00000126218	F10	-0.658154	0.088159
ENSG00000096433	ITPR3	-0.659075	0.149458
ENSG00000070371	CLTCL1	-0.66065	0.00417903
ENSG00000153404	PLEKHG4B	-0.661141	0.0631629
ENSG00000124839	RAB17	-0.661167	0.0760448
ENSG00000165125	TRPV6	-0.661221	0.092728
ENSG00000106069	CHN2	-0.661406	0.0371659
ENSG00000166086	JAM3	-0.661498	0.0921432
ENSG00000273542	H4C12	-0.662454	0.110395
ENSG00000203782	LORICRIN	-0.662497	0.0512385
ENSG00000104892	KLC3	-0.663867	0.164363
ENSG00000135577	NMBR	-0.664415	0.18572
ENSG00000187889	FYB2	-0.665368	0.160268
ENSG00000175868	CALCB	-0.665472	0.137026
ENSG00000186919	ZACN	-0.666266	0.16892
ENSG00000141577	CEP131	-0.666531	0.0302317
ENSG00000108001	EBF3	-0.666617	0.141911
ENSG00000124215	CDH26	-0.667284	0.180605
ENSG00000130518	IQCN	-0.668129	0.0656507
ENSG00000086570	FAT2	-0.668956	0.0871839
ENSG00000167306	MYO5B	-0.673062	0.00159099
ENSG00000089327	FXYD5	-0.673836	0.185782
ENSG00000135218	CD36	-0.674463	0.120731
ENSG00000178882	RFLNA	-0.674818	0.132307
ENSG00000165891	E2F7	-0.675457	0.148658
ENSG00000161055	SCGB3A1	-0.675925	0.0830214
ENSG00000141294	LRRC46	-0.676217	0.0217994
ENSG00000152292	SH2D6	-0.676796	0.149939
ENSG00000261701	HPR	-0.678282	0.145157
ENSG00000109255	NMU	-0.678535	0.0471688
ENSG00000128510	CPA4	-0.679258	0.152873
ENSG00000119715	ESRRB	-0.681099	0.0310459
ENSG00000233436	BTBD18	-0.681122	0.078138
ENSG00000143341	HMCN1	-0.681435	0.0802403
ENSG00000111404	RERGL	-0.682326	0.111
ENSG00000198691	ABCA4	-0.682748	0.146597
ENSG00000164136	IL15	-0.683743	0.0980244
ENSG00000198569	SLC34A3	-0.684362	0.145034
ENSG00000148935	GAS2	-0.685154	0.0190495
ENSG00000204001	LCN8	-0.687084	0.0990061
ENSG00000164512	ANKRD55	-0.687325	0.00603672
ENSG00000172548	NIPAL4	-0.68865	0.149782
ENSG00000112655	PTK7	-0.689752	0.043816
ENSG00000006128	TAC1	-0.689861	0.00469762
ENSG00000113263	ITK	-0.690188	0.169005
ENSG00000105699	LSR	-0.691132	0.0415919
ENSG00000075651	PLD1	-0.691768	0.0311262
ENSG00000118557	PMFBP1	-0.692547	0.123795
ENSG00000103375	AQP8	-0.693536	0.176541
ENSG00000047936	ROS1	-0.694279	0.0695059
ENSG00000158865	SLC5A11	-0.694552	0.180605
ENSG00000181773	GPR3	-0.694765	0.00603672
ENSG00000171320	ESCO2	-0.6948	0.0698677
ENSG00000151715	TMEM45B	-0.697538	0.0784617
ENSG00000010704	HFE	-0.699466	0.146203
ENSG00000161249	DMKN	-0.701163	0.00429846
ENSG00000175946	KLHL38	-0.701305	0.0234365
ENSG00000166573	GALR1	-0.702264	0.00469762
ENSG00000166145	SPINT1	-0.702424	0.118374
ENSG00000142748	FCN3	-0.705947	0.0757029
ENSG00000010379	SLC6A13	-0.706224	0.175419
ENSG00000117399	CDC20	-0.706232	0.0272531
ENSG00000121621	KIF18A	-0.707583	0.17361
ENSG00000141338	ABCA8	-0.710337	0.0939714
ENSG00000121690	DEPDC7	-0.710539	0.0566045
ENSG00000171223	JUNB	-0.711433	0.0500429
ENSG00000119508	NR4A3	-0.713807	0.0465036
ENSG00000221882	OR3A2	-0.714702	0.142121
ENSG00000142871	CCN1	-0.716734	0.177851
ENSG00000136943	CTSV	-0.717663	0.197606
ENSG00000196912	ANKRD36B	-0.718946	0.0418932
ENSG00000188107	EYS	-0.721178	0.111661
ENSG00000104879	CKM	-0.721935	0.137998
ENSG00000205277	MUC12	-0.722736	0.00543934
ENSG00000130038	CRACR2A	-0.722922	0.0517469
ENSG00000170381	SEMA3E	-0.724114	0.088159
ENSG00000267673	FDX2	-0.724495	0.109425
ENSG00000285641	AL358472.6	-0.724769	0.0902741
ENSG00000134955	SLC37A2	-0.725419	0.00591817
ENSG00000171180	OR2M4	-0.725778	0.140841
ENSG00000147432	CHRNB3	-0.726091	0.0802403
ENSG00000177096	PHETA2	-0.726112	0.0871839
ENSG00000167604	NFKBID	-0.726333	0.0032801
ENSG00000119608	PROX2	-0.727688	0.181462
ENSG00000138316	ADAMTS14	-0.730677	0.12328
ENSG00000074803	SLC12A1	-0.732057	0.0860299
ENSG00000153071	DAB2	-0.732078	0.0597984
ENSG00000243364	EFNA4	-0.732514	0.145883
ENSG00000123700	KCNJ2	-0.732635	0.0447562
ENSG00000135625	EGR4	-0.733853	0.00957171
ENSG00000135773	CAPN9	-0.734095	0.027605
ENSG00000144671	SLC22A14	-0.73446	0.125029
ENSG00000164488	DACT2	-0.738018	0.120098
ENSG00000117472	TSPAN1	-0.738718	0.0241188
ENSG00000182264	IZUMO1	-0.7402	0.145538
ENSG00000249715	FER1L5	-0.740238	0.0708704
ENSG00000244752	CRYBB2	-0.741266	0.161299
ENSG00000140009	ESR2	-0.741933	0.0727137
ENSG00000174348	PODN	-0.74325	0.124195
ENSG00000143127	ITGA10	-0.743501	0.181292
ENSG00000115361	ACADL	-0.74574	0.129137
ENSG00000053747	LAMA3	-0.746649	0.00507588
ENSG00000183128	CALHM3	-0.746775	0.117953
ENSG00000179772	FOXS1	-0.747165	0.0927632
ENSG00000189108	IL1RAPL2	-0.749514	0.0506068
ENSG00000130270	ATP8B3	-0.749669	0.0486906
ENSG00000188124	OR2AG2	-0.750193	0.053291
ENSG00000100196	KDELR3	-0.750769	0.0278809
ENSG00000148180	GSN	-0.752036	0.104501
ENSG00000186439	TRDN	-0.755561	0.0157843
ENSG00000139549	DHH	-0.757056	0.0880948
ENSG00000064309	CDON	-0.757468	0.0173586
ENSG00000112782	CLIC5	-0.757596	0.0300569
ENSG00000214711	CAPN14	-0.760092	0.157239
ENSG00000186442	KRT3	-0.762297	0.0501574
ENSG00000171345	KRT19	-0.762439	0.15143
ENSG00000175906	ARL4D	-0.763958	3.70477e-06
ENSG00000166292	TMEM100	-0.764507	0.198169
ENSG00000188487	INSC	-0.766419	0.0872202
ENSG00000142700	DMRTA2	-0.768319	0.171926
ENSG00000145700	ANKRD31	-0.769582	0.0970704
ENSG00000124721	DNAH8	-0.771739	0.0515981
ENSG00000080031	PTPRH	-0.771876	0.0278833
ENSG00000159388	BTG2	-0.772143	0.141357
ENSG00000137877	SPTBN5	-0.772165	0.000876158
ENSG00000095739	BAMBI	-0.77225	0.042468
ENSG00000180730	SHISA2	-0.773106	0.0226416
ENSG00000121966	CXCR4	-0.77442	0.0743086
ENSG00000087074	PPP1R15A	-0.774686	0.00894164
ENSG00000253304	TMEM200B	-0.775002	0.000101139
ENSG00000135253	KCP	-0.776025	0.0544691
ENSG00000160111	CPAMD8	-0.776611	0.145565
ENSG00000049192	ADAMTS6	-0.776618	0.0804757
ENSG00000077009	NMRK2	-0.779395	0.0761029
ENSG00000176532	PRR15	-0.780052	0.129064
ENSG00000070193	FGF10	-0.780202	0.0141972
ENSG00000004948	CALCR	-0.780988	0.179298
ENSG00000137699	TRIM29	-0.781226	0.0259827
ENSG00000167483	NIBAN3	-0.783566	0.00556436
ENSG00000122025	FLT3	-0.785685	0.00174421
ENSG00000133800	LYVE1	-0.786713	0.0843635
ENSG00000184163	C1QTNF12	-0.786784	0.0402827
ENSG00000163359	COL6A3	-0.790764	0.177964
ENSG00000119681	LTBP2	-0.793576	0.0938757
ENSG00000128591	FLNC	-0.793906	0.0373374
ENSG00000042832	TG	-0.794148	0.0212887
ENSG00000237412	PRSS56	-0.794884	0.00723847
ENSG00000117594	HSD11B1	-0.795149	0.119526
ENSG00000171931	FBXW10	-0.796558	0.195365
ENSG00000087589	CASS4	-0.796975	0.0184552
ENSG00000188886	ASTL	-0.797751	0.145565
ENSG00000146285	SCML4	-0.798661	0.140861
ENSG00000167210	LOXHD1	-0.802197	0.078203
ENSG00000126467	TSKS	-0.807093	0.173252
ENSG00000187823	RTL4	-0.807799	0.0802403
ENSG00000173714	WFIKKN2	-0.81037	0.0935534
ENSG00000127743	IL17B	-0.811032	0.1834
ENSG00000248713	C4ORF54	-0.812195	0.0100067
ENSG00000095627	TDRD1	-0.812646	0.0226416
ENSG00000197705	KLHL14	-0.81273	0.0210883
ENSG00000085552	IGSF9	-0.81286	0.100667
ENSG00000176153	GPX2	-0.813737	0.191357
ENSG00000169856	ONECUT1	-0.814438	0.176541
ENSG00000196932	TMEM26	-0.818743	0.0310459
ENSG00000149257	SERPINH1	-0.821246	0.0961244
ENSG00000128052	KDR	-0.822743	0.101353
ENSG00000196748	CLPSL2	-0.825943	0.167768
ENSG00000115461	IGFBP5	-0.825966	0.123141
ENSG00000188738	FSIP2	-0.826118	0.182045
ENSG00000112773	TENT5A	-0.826339	0.047042
ENSG00000147570	DNAJC5B	-0.826643	0.134422
ENSG00000184574	LPAR5	-0.828985	0.157782
ENSG00000122877	EGR2	-0.832997	0.035319
ENSG00000153162	BMP6	-0.833316	0.0988764
ENSG00000141748	ARL5C	-0.838131	0.177682
ENSG00000165124	SVEP1	-0.838712	0.00888328
ENSG00000205413	SAMD9	-0.842716	0.023811
ENSG00000129354	AP1M2	-0.842866	0.00287334
ENSG00000141255	SPATA22	-0.845039	0.0986079
ENSG00000156869	FRRS1	-0.845343	0.168483
ENSG00000089692	LAG3	-0.845513	0.0125621
ENSG00000174429	ABRA	-0.846251	0.0273511
ENSG00000113073	SLC4A9	-0.848182	0.114102
ENSG00000182223	ZAR1	-0.849882	0.17092
ENSG00000184984	CHRM5	-0.85033	0.017947
ENSG00000188163	FAM166A	-0.850333	0.0908223
ENSG00000197629	MPEG1	-0.850704	0.0281104
ENSG00000120949	TNFRSF8	-0.851777	0.194261
ENSG00000102048	ASB9	-0.853568	0.100016
ENSG00000144410	CPO	-0.853679	0.0273511
ENSG00000174990	CA5A	-0.854917	0.106939
ENSG00000162620	LRRIQ3	-0.856814	0.0476673
ENSG00000265972	TXNIP	-0.857918	0.129293
ENSG00000198842	DUSP27	-0.860833	0.00338208
ENSG00000166558	SLC38A8	-0.861909	0.0370606
ENSG00000100191	SLC5A4	-0.862721	0.114102
ENSG00000173698	ADGRG2	-0.863125	0.078203
ENSG00000104213	PDGFRL	-0.864522	0.0654957
ENSG00000103888	CEMIP	-0.864647	0.042468
ENSG00000139780	METTL21C	-0.865386	0.0257859
ENSG00000127528	KLF2	-0.866743	0.156489
ENSG00000076258	FMO4	-0.866764	0.0511642
ENSG00000164694	FNDC1	-0.867781	0.0350593
ENSG00000078900	TP73	-0.868834	0.0278809
ENSG00000182308	DCAF4L1	-0.869625	0.172032
ENSG00000075223	SEMA3C	-0.869703	0.0935047
ENSG00000159450	TCHH	-0.871308	4.27155e-05
ENSG00000108846	ABCC3	-0.871837	0.0457488
ENSG00000244509	APOBEC3C	-0.873297	0.0630036
ENSG00000213996	TM6SF2	-0.878736	0.0420889
ENSG00000197635	DPP4	-0.879095	0.00330716
ENSG00000138653	NDST4	-0.879717	0.177682
ENSG00000128606	LRRC17	-0.880256	0.0115551
ENSG00000115596	WNT6	-0.883486	0.107333
ENSG00000136999	CCN3	-0.889171	0.0594911
ENSG00000162009	SSTR5	-0.889537	0.0966845
ENSG00000139914	FITM1	-0.890047	0.070357
ENSG00000167077	MEI1	-0.893977	0.0268668
ENSG00000113494	PRLR	-0.894901	0.0121358
ENSG00000152595	MEPE	-0.895886	0.0325108
ENSG00000163145	C1QTNF7	-0.898006	0.0476673
ENSG00000204361	NXPE2	-0.902741	0.17936
ENSG00000138615	CILP	-0.903964	0.180605
ENSG00000243811	APOBEC3D	-0.904336	0.150095
ENSG00000143387	CTSK	-0.904536	0.0263987
ENSG00000198576	ARC	-0.905051	0.000338211
ENSG00000057468	MSH4	-0.905222	0.112618
ENSG00000101825	MXRA5	-0.906125	0.0153621
ENSG00000119514	GALNT12	-0.908679	0.000493338
ENSG00000154175	ABI3BP	-0.909459	0.0534883
ENSG00000091138	SLC26A3	-0.910484	0.109905
ENSG00000046604	DSG2	-0.912023	0.131617
ENSG00000176273	SLC35G1	-0.91248	0.00413648
ENSG00000125384	PTGER2	-0.914789	0.170405
ENSG00000011465	DCN	-0.916845	0.0558746
ENSG00000102010	BMX	-0.917069	0.0670858
ENSG00000166317	SYNPO2L	-0.917817	0.0528621
ENSG00000130701	RBBP8NL	-0.918405	0.179298
ENSG00000133124	IRS4	-0.922389	0.0358096
ENSG00000120129	DUSP1	-0.923435	0.0247713
ENSG00000178033	CALHM5	-0.926004	0.0479264
ENSG00000187048	CYP4A11	-0.926082	0.0201835
ENSG00000166268	MYRFL	-0.927377	0.112444
ENSG00000188729	OSTN	-0.929232	0.0117533
ENSG00000188162	OTOG	-0.929262	0.0568845
ENSG00000125531	FNDC11	-0.929898	0.042236
ENSG00000163293	NIPAL1	-0.931159	0.00894164
ENSG00000140563	MCTP2	-0.933898	0.019568
ENSG00000189325	BNIP5	-0.935112	0.00861692
ENSG00000261150	EPPK1	-0.936392	0.0273511
ENSG00000130595	TNNT3	-0.937529	0.0272531
ENSG00000162949	CAPN13	-0.939136	0.0610365
ENSG00000249481	SPATS1	-0.939294	0.073122
ENSG00000204866	IGFL2	-0.939294	0.0557836
ENSG00000197565	COL4A6	-0.940362	0.0356908
ENSG00000158022	TRIM63	-0.940544	0.170405
ENSG00000110169	HPX	-0.942746	0.057514
ENSG00000182472	CAPN12	-0.942906	0.0311662
ENSG00000165970	SLC6A5	-0.944464	0.0167349
ENSG00000166426	CRABP1	-0.946143	0.113467
ENSG00000132874	SLC14A2	-0.947569	0.0723988
ENSG00000198128	OR2L3	-0.947779	0.167768
ENSG00000105374	NKG7	-0.947962	0.147059
ENSG00000161992	PRR35	-0.950857	0.0810416
ENSG00000182752	PAPPA	-0.951856	0.00846053
ENSG00000144891	AGTR1	-0.95311	0.100667
ENSG00000106823	ECM2	-0.954136	0.1304
ENSG00000213714	FAM209B	-0.954343	0.0728931
ENSG00000133488	SEC14L4	-0.955883	0.141911
ENSG00000175311	ANKS4B	-0.956947	0.0761029
ENSG00000111199	TRPV4	-0.958051	0.105156
ENSG00000154330	PGM5	-0.960894	0.0605829
ENSG00000185585	OLFML2A	-0.962433	0.153826
ENSG00000139263	LRIG3	-0.966059	0.00981692
ENSG00000166856	GPR182	-0.966248	0.0959324
ENSG00000189269	DRICH1	-0.966489	0.0872202
ENSG00000085840	ORC1	-0.966499	0.0569412
ENSG00000198088	NUP62CL	-0.966505	0.162516
ENSG00000006788	MYH13	-0.969377	0.193994
ENSG00000172554	SNTG2	-0.971777	0.017952
ENSG00000180432	CYP8B1	-0.971998	0.116089
ENSG00000253831	ETV3L	-0.976341	0.0620403
ENSG00000088926	F11	-0.979278	0.0377709
ENSG00000147378	FATE1	-0.979325	0.0566045
ENSG00000159708	LRRC36	-0.98066	0.050721
ENSG00000174950	CD164L2	-0.983372	0.147887
ENSG00000100385	IL2RB	-0.984874	0.143416
ENSG00000132854	KANK4	-0.986059	0.000338211
ENSG00000106034	CPED1	-0.986096	0.12826
ENSG00000166349	RAG1	-0.986341	0.00207603
ENSG00000212993	POU5F1B	-0.993061	0.146918
ENSG00000163710	PCOLCE2	-0.993168	0.0292908
ENSG00000172123	SLFN12	-0.994658	0.0594911
ENSG00000157510	AFAP1L1	-0.995378	0.0323844
ENSG00000165905	LARGE2	-0.99857	0.160268
ENSG00000162877	PM20D1	-0.999542	0.0241188
ENSG00000154645	CHODL	-1.0003	0.0993897
ENSG00000111012	CYP27B1	-1.00172	0.0223706
ENSG00000162006	MSLNL	-1.00189	0.0620403
ENSG00000275395	FCGBP	-1.00198	0.149685
ENSG00000144824	PHLDB2	-1.00233	0.13088
ENSG00000110448	CD5	-1.00626	0.00111244
ENSG00000155760	FZD7	-1.00684	0.0497629
ENSG00000137812	KNL1	-1.00904	0.0242042
ENSG00000125999	BPIFB1	-1.01078	0.109877
ENSG00000129451	KLK10	-1.01282	0.0497629
ENSG00000182950	ODF3L1	-1.0141	0.0199002
ENSG00000150048	CLEC1A	-1.01714	0.177851
ENSG00000114854	TNNC1	-1.01862	0.0762436
ENSG00000080986	NDC80	-1.01981	0.101494
ENSG00000108242	CYP2C18	-1.02161	0.174234
ENSG00000173198	CYSLTR1	-1.02238	0.0262239
ENSG00000177508	IRX3	-1.02339	0.0986079
ENSG00000112414	ADGRG6	-1.02773	0.0224616
ENSG00000155719	OTOA	-1.03073	0.000338211
ENSG00000205143	ARID3C	-1.03099	0.00287334
ENSG00000198851	CD3E	-1.03242	0.0691558
ENSG00000154864	PIEZO2	-1.0364	0.00115264
ENSG00000088827	SIGLEC1	-1.03692	0.00695899
ENSG00000104938	CLEC4M	-1.03723	0.114078
ENSG00000107485	GATA3	-1.03821	0.0967796
ENSG00000123689	G0S2	-1.03829	0.00603672
ENSG00000126838	PZP	-1.03926	0.0594911
ENSG00000188152	NUTM2G	-1.03961	0.0281104
ENSG00000187908	DMBT1	-1.03996	0.0757029
ENSG00000122691	TWIST1	-1.04011	0.0151626
ENSG00000164520	RAET1E	-1.04019	0.0532634
ENSG00000128040	SPINK2	-1.04053	0.0331834
ENSG00000150201	FXYD4	-1.04081	0.0802403
ENSG00000092295	TGM1	-1.04154	0.0224616
ENSG00000075275	CELSR1	-1.0417	0.00206645
ENSG00000183032	SLC25A21	-1.04198	0.0185101
ENSG00000105641	SLC5A5	-1.04273	0.156213
ENSG00000283632	EXOC3L2	-1.04293	0.0913599
ENSG00000133110	POSTN	-1.04427	0.024444
ENSG00000103023	PRSS54	-1.04616	0.017864
ENSG00000138435	CHRNA1	-1.04982	0.00149016
ENSG00000120738	EGR1	-1.05063	7.71742e-05
ENSG00000115616	SLC9A2	-1.05574	0.00187578
ENSG00000181885	CLDN7	-1.05581	0.0453383
ENSG00000187045	TMPRSS6	-1.05664	0.00710364
ENSG00000177602	HASPIN	-1.05972	0.16892
ENSG00000121380	BCL2L14	-1.06047	0.0698677
ENSG00000164626	KCNK5	-1.06079	0.135301
ENSG00000163157	TMOD4	-1.06115	0.00930705
ENSG00000143867	OSR1	-1.06185	0.0959369
ENSG00000160973	FOXH1	-1.06272	0.0150281
ENSG00000129749	CHRNA10	-1.06435	0.0186789
ENSG00000147166	ITGB1BP2	-1.06461	0.0233834
ENSG00000140481	CCDC33	-1.06866	0.0226416
ENSG00000197213	ZSCAN5B	-1.0716	0.124282
ENSG00000169885	CALML6	-1.07445	0.174472
ENSG00000164935	DCSTAMP	-1.07627	0.0436936
ENSG00000170482	SLC23A1	-1.07663	0.0259827
ENSG00000157570	TSPAN18	-1.0786	0.0263109
ENSG00000132744	ACY3	-1.0805	0.0186789
ENSG00000165269	AQP7	-1.08174	0.0150281
ENSG00000186510	CLCNKA	-1.08441	0.0653311
ENSG00000095596	CYP26A1	-1.0856	0.0120261
ENSG00000153993	SEMA3D	-1.08612	0.0188078
ENSG00000277639	AC007906.2	-1.08704	0.0691558
ENSG00000134242	PTPN22	-1.09175	0.0278809
ENSG00000254535	PABPC4L	-1.09218	0.0209035
ENSG00000215182	MUC5AC	-1.09366	0.177982
ENSG00000171819	ANGPTL7	-1.09439	0.0980244
ENSG00000187151	ANGPTL5	-1.099	0.0494616
ENSG00000163914	RHO	-1.09917	0.025529
ENSG00000069018	TRPC7	-1.09998	0.132472
ENSG00000168743	NPNT	-1.1014	0.034193
ENSG00000130768	SMPDL3B	-1.10696	0.0233834
ENSG00000125740	FOSB	-1.1127	0.00110445
ENSG00000184454	NCMAP	-1.113	0.0173881
ENSG00000172543	CTSW	-1.11965	0.0280606
ENSG00000145888	GLRA1	-1.12152	0.0550191
ENSG00000121236	TRIM6	-1.12249	0.10498
ENSG00000269113	TRABD2B	-1.12351	0.149939
ENSG00000163508	EOMES	-1.12555	0.152873
ENSG00000196917	HCAR1	-1.12611	0.0774214
ENSG00000173662	TAS1R1	-1.12985	0.0685646
ENSG00000140832	MARVELD3	-1.13171	0.161616
ENSG00000173376	NDNF	-1.1339	0.029
ENSG00000197614	MFAP5	-1.1388	0.112211
ENSG00000186867	QRFPR	-1.13921	0.00997734
ENSG00000151388	ADAMTS12	-1.13961	0.0532634
ENSG00000155761	SPAG17	-1.15036	0.0733877
ENSG00000256029	AL590560.2	-1.15116	0.050721
ENSG00000112273	HDGFL1	-1.15127	0.0671581
ENSG00000158077	NLRP14	-1.15296	0.00930705
ENSG00000132915	PDE6A	-1.15494	0.0286957
ENSG00000143125	PROK1	-1.15535	0.0772815
ENSG00000164220	F2RL2	-1.15573	0.0110083
ENSG00000183856	IQGAP3	-1.15683	0.00413648
ENSG00000249693	THEGL	-1.15763	0.0705699
ENSG00000164692	COL1A2	-1.15775	0.0630036
ENSG00000180061	TMEM150B	-1.16031	0.0556521
ENSG00000171551	ECEL1	-1.16039	0.0118821
ENSG00000188869	TMC3	-1.16585	0.00770444
ENSG00000120875	DUSP4	-1.16668	0.000674461
ENSG00000129009	ISLR	-1.16797	0.0171951
ENSG00000188263	IL17REL	-1.17605	0.0837523
ENSG00000258227	CLEC5A	-1.17871	0.12357
ENSG00000189431	RASSF10	-1.18261	0.0477806
ENSG00000213214	ARHGEF35	-1.18351	0.171148
ENSG00000162772	ATF3	-1.18452	0.00433548
ENSG00000183098	GPC6	-1.18484	0.0229023
ENSG00000055732	MCOLN3	-1.18703	0.0724577
ENSG00000158486	DNAH3	-1.19055	0.0144066
ENSG00000153246	PLA2R1	-1.19615	0.0112222
ENSG00000101292	PROKR2	-1.19666	0.0159317
ENSG00000137252	HCRTR2	-1.20147	4.78251e-05
ENSG00000108576	SLC6A4	-1.20715	0.00370687
ENSG00000178562	CD28	-1.2093	0.0569453
ENSG00000151655	ITIH2	-1.21005	0.0476673
ENSG00000198203	SULT1C2	-1.21237	0.101938
ENSG00000130513	GDF15	-1.21284	0.0958831
ENSG00000205835	GMNC	-1.21331	0.00338208
ENSG00000162745	OLFML2B	-1.2217	0.00756564
ENSG00000167244	IGF2	-1.22281	0.127966
ENSG00000127083	OMD	-1.22321	0.0717264
ENSG00000187546	AGMO	-1.22755	0.0605829
ENSG00000120937	NPPB	-1.22808	0.140906
ENSG00000160868	CYP3A4	-1.23141	0.00298755
ENSG00000122121	XPNPEP2	-1.23194	0.0151626
ENSG00000054598	FOXC1	-1.23296	0.0411839
ENSG00000187258	NPSR1	-1.23639	0.0255368
ENSG00000137573	SULF1	-1.23987	0.00770444
ENSG00000186118	TEX38	-1.24283	0.0071702
ENSG00000138829	FBN2	-1.24502	0.0969174
ENSG00000117122	MFAP2	-1.24516	0.0241188
ENSG00000183801	OLFML1	-1.2475	0.0676443
ENSG00000188037	CLCN1	-1.24782	0.0155237
ENSG00000241322	CDRT1	-1.24785	0.0226416
ENSG00000146530	VWDE	-1.25121	0.00261311
ENSG00000170345	FOS	-1.25439	0.0242042
ENSG00000176029	C11ORF16	-1.25515	0.0509791
ENSG00000171812	COL8A2	-1.25602	0.0356793
ENSG00000169894	MUC3A	-1.25973	0.00312796
ENSG00000169508	GPR183	-1.26062	0.0280606
ENSG00000128645	HOXD1	-1.26481	0.0620403
ENSG00000119147	ECRG4	-1.26504	0.0156236
ENSG00000050730	TNIP3	-1.26978	0.0415919
ENSG00000162641	AKNAD1	-1.27793	0.000338211
ENSG00000171219	CDC42BPG	-1.27796	0.00413648
ENSG00000121898	CPXM2	-1.27908	0.042236
ENSG00000144488	ESPNL	-1.27975	0.0955607
ENSG00000164532	TBX20	-1.28237	0.196714
ENSG00000285749	AC097636.1	-1.28284	0.0357541
ENSG00000243955	GSTA1	-1.28629	0.140948
ENSG00000119614	VSX2	-1.28745	0.0171951
ENSG00000152580	IGSF10	-1.29065	0.00207506
ENSG00000072694	FCGR2B	-1.29435	0.0490724
ENSG00000056291	NPFFR2	-1.29541	0.0356689
ENSG00000123358	NR4A1	-1.30615	0.000313343
ENSG00000168505	GBX2	-1.30643	0.0071702
ENSG00000111339	ART4	-1.3069	0.172399
ENSG00000137709	POU2F3	-1.31056	0.171148
ENSG00000189320	FAM180A	-1.31312	0.031264
ENSG00000181847	TIGIT	-1.31419	0.0272748
ENSG00000183638	RP1L1	-1.31525	0.00413648
ENSG00000248483	POU5F2	-1.31822	0.0600501
ENSG00000164761	TNFRSF11B	-1.32001	0.0969755
ENSG00000164294	GPX8	-1.32112	0.042468
ENSG00000116678	LEPR	-1.32568	0.0243143
ENSG00000011028	MRC2	-1.3264	0.0112222
ENSG00000185271	KLHL33	-1.32925	0.000876158
ENSG00000181778	TMEM252	-1.33477	0.165876
ENSG00000126562	WNK4	-1.33501	0.000291152
ENSG00000178732	GP5	-1.33508	0.0085462
ENSG00000274588	DGKK	-1.33585	0.0188078
ENSG00000179023	KLHDC7A	-1.33926	0.181871
ENSG00000182447	OTOL1	-1.3406	0.00605141
ENSG00000169174	PCSK9	-1.34514	0.00894164
ENSG00000087303	NID2	-1.34669	0.000493338
ENSG00000002745	WNT16	-1.3476	0.00257417
ENSG00000170289	CNGB3	-1.34898	0.000493338
ENSG00000133317	LGALS12	-1.36557	0.0471742
ENSG00000152779	SLC16A12	-1.36831	0.0360415
ENSG00000181392	SYNE4	-1.36927	7.19535e-06
ENSG00000153234	NR4A2	-1.37025	0.000139068
ENSG00000182687	GALR2	-1.37844	0.00312796
ENSG00000102575	ACP5	-1.37856	0.00756564
ENSG00000057294	PKP2	-1.38949	0.0011288
ENSG00000006606	CCL26	-1.39315	0.139994
ENSG00000133454	MYO18B	-1.39866	0.000432994
ENSG00000185155	MIXL1	-1.41391	0.0209911
ENSG00000134571	MYBPC3	-1.41574	0.17078
ENSG00000205502	C2CD4B	-1.41754	0.0701228
ENSG00000070731	ST6GALNAC2	-1.42106	0.00429321
ENSG00000148677	ANKRD1	-1.42172	0.0605829
ENSG00000188175	HEPACAM2	-1.42518	0.00594828
ENSG00000179930	ZNF648	-1.42658	0.00543934
ENSG00000169583	CLIC3	-1.4287	0.0156718
ENSG00000183971	NPW	-1.43416	0.0071702
ENSG00000185664	PMEL	-1.43678	0.151497
ENSG00000168334	XIRP1	-1.44353	0.054526
ENSG00000117601	SERPINC1	-1.4527	0.011167
ENSG00000172197	MBOAT1	-1.45274	0.00215769
ENSG00000166825	ANPEP	-1.46334	0.00691643
ENSG00000159387	IRX6	-1.47039	0.0572058
ENSG00000214814	FER1L6	-1.47459	0.0207798
ENSG00000165474	GJB2	-1.47637	0.0969755
ENSG00000214866	DCDC2C	-1.48039	0.0594161
ENSG00000061455	PRDM6	-1.48406	0.0246919
ENSG00000138356	AOX1	-1.48485	0.0145714
ENSG00000099937	SERPIND1	-1.48787	0.0784814
ENSG00000143320	CRABP2	-1.49058	0.00955799
ENSG00000164707	SLC13A4	-1.49311	0.0509791
ENSG00000136826	KLF4	-1.49432	0.045623
ENSG00000178031	ADAMTSL1	-1.49902	4.10142e-05
ENSG00000124429	POF1B	-1.49965	0.0959324
ENSG00000164318	EGFLAM	-1.50315	0.0204797
ENSG00000162571	TTLL10	-1.52191	0.0802403
ENSG00000052850	ALX4	-1.52312	0.0258189
ENSG00000177363	LRRN4CL	-1.53214	0.043637
ENSG00000198759	EGFL6	-1.53578	0.00187578
ENSG00000167941	SOST	-1.53765	0.0742683
ENSG00000115648	MLPH	-1.53952	0.0769175
ENSG00000170962	PDGFD	-1.54638	0.00766207
ENSG00000196159	FAT4	-1.54756	0.00359039
ENSG00000167286	CD3D	-1.56469	0.0550191
ENSG00000170190	SLC16A5	-1.57254	0.00609769
ENSG00000115474	KCNJ13	-1.57928	0.0568845
ENSG00000203710	CR1	-1.58042	0.00753334
ENSG00000162692	VCAM1	-1.58354	0.0246919
ENSG00000169429	CXCL8	-1.58387	0.0986079
ENSG00000036565	SLC18A1	-1.58497	0.0885062
ENSG00000115593	SMYD1	-1.58792	0.00312796
ENSG00000135451	TROAP	-1.60451	0.0176851
ENSG00000102554	KLF5	-1.6211	0.00770444
ENSG00000243910	TUBA4B	-1.62174	0.000189829
ENSG00000146013	GFRA3	-1.6262	0.0156236
ENSG00000250423	KIAA1210	-1.63993	0.0924263
ENSG00000187474	FPR3	-1.64111	0.0127931
ENSG00000166866	MYO1A	-1.64756	0.00338208
ENSG00000128313	APOL5	-1.64951	0.0411943
ENSG00000135914	HTR2B	-1.64992	0.0224616
ENSG00000136944	LMX1B	-1.65528	0.185559
ENSG00000167311	ART5	-1.65878	0.00132245
ENSG00000164303	ENPP6	-1.70922	0.000338211
ENSG00000109321	AREG	-1.71818	0.0133747
ENSG00000137868	STRA6	-1.72023	0.0235341
ENSG00000019169	MARCO	-1.72036	0.0606744
ENSG00000163817	SLC6A20	-1.72822	0.00303352
ENSG00000106809	OGN	-1.79037	0.0374116
ENSG00000136542	GALNT5	-1.79103	0.0286957
ENSG00000171119	NRTN	-1.79686	7.71742e-05
ENSG00000251493	FOXD1	-1.80106	0.00143954
ENSG00000177191	B3GNT8	-1.81361	0.00215769
ENSG00000111319	SCNN1A	-1.81644	0.00207603
ENSG00000082175	PGR	-1.82347	0.00298755
ENSG00000121743	GJA3	-1.85357	0.0263987
ENSG00000176083	ZNF683	-1.87795	0.0273511
ENSG00000205038	PKHD1L1	-1.87866	0.0183073
ENSG00000077274	CAPN6	-1.88374	0.0620403
ENSG00000187720	THSD4	-1.9421	0.00338208
ENSG00000139209	SLC38A4	-1.94268	0.0424216
ENSG00000198774	RASSF9	-1.95709	0.00556436
ENSG00000173068	BNC2	-1.97163	0.00770444
ENSG00000171227	TMEM37	-1.97488	0.00206645
ENSG00000151360	ALLC	-2.00035	0.0085977
ENSG00000167748	KLK1	-2.00971	0.050813
ENSG00000147869	CER1	-2.01624	0.191137
ENSG00000156218	ADAMTSL3	-2.01764	7.71742e-05
ENSG00000010932	FMO1	-2.03398	0.0337159
ENSG00000170820	FSHR	-2.04374	7.71742e-05
ENSG00000198542	ITGBL1	-2.05246	0.0120261
ENSG00000104537	ANXA13	-2.05738	0.000493338
ENSG00000081041	CXCL2	-2.06229	0.017947
ENSG00000143512	HHIPL2	-2.08973	0.00010114
ENSG00000182107	TMEM30B	-2.09417	0.0115551
ENSG00000114638	UPK1B	-2.1044	0.0593999
ENSG00000145423	SFRP2	-2.1114	0.00658553
ENSG00000007908	SELE	-2.11205	0.0656557
ENSG00000142973	CYP4B1	-2.11439	0.000830934
ENSG00000188883	KLRG2	-2.12936	0.0115551
ENSG00000127951	FGL2	-2.14983	0.00261311
ENSG00000112499	SLC22A2	-2.15525	0.00714402
ENSG00000186766	FOXI2	-2.16404	0.0812954
ENSG00000039068	CDH1	-2.16488	0.00207603
ENSG00000155850	SLC26A2	-2.16877	0.00311044
ENSG00000172296	SPTLC3	-2.18035	0.00724618
ENSG00000170577	SIX2	-2.18066	0.0118412
ENSG00000176692	FOXC2	-2.24578	0.00567478
ENSG00000125378	BMP4	-2.24753	0.000308979
ENSG00000186564	FOXD2	-2.26567	0.0101504
ENSG00000142494	SLC47A1	-2.30908	0.0032801
ENSG00000159212	CLIC6	-2.31841	0.00256924
ENSG00000168671	UGT3A2	-2.32409	0.034193
ENSG00000096696	DSP	-2.33244	0.00215769
ENSG00000129170	CSRP3	-2.33925	0.0316877
ENSG00000140835	CHST4	-2.46976	0.00230923
ENSG00000108950	FAM20A	-2.57633	0.00010114
ENSG00000163734	CXCL3	-2.59413	0.0205252
ENSG00000169618	PROKR1	-2.62453	0.0183073
ENSG00000139219	COL2A1	-2.69333	0.000493338
ENSG00000106511	MEOX2	-2.70134	0.00152948
ENSG00000126778	SIX1	-2.89098	0.000493338
ENSG00000283526	PRRT1B	-2.91599	0.00315001
ENSG00000112175	BMP5	-3.02584	0.000876158
ENSG00000168229	PTGDR	-3.04616	0.000253897
ENSG00000168079	SCARA5	-3.10676	2.45006e-05
ENSG00000215644	GCGR	-3.11832	0.000338211
ENSG00000147606	SLC26A7	-3.48192	0.00580618
ENSG00000204936	CD177	-4.09759	7.71742e-05
ENSG00000173110	HSPA6	-4.12543	2.22654e-06
ENSG00000174576	NPAS4	-4.46538	2.95203e-08

### Sheet: SuppTable1b_BA9_miRNA
Supplemental Table 1B: Differentially expressed miRs in BA9 brain
log2FC for differentially expressed miRs in OUD over Control from BA9 brain (p<0.05).
GeneSymbol	logFC	p-value	FDR
hsa_miR_7976	1.0019	0.00641585	0.16744
hsa_miR_549a_5p	0.877915	0.00673751	0.16744
hsa_miR_224_5p	0.820213	0.000245814	0.0415765
hsa_miR_548ba	0.783289	0.00368683	0.130203
hsa_miR_10a_5p	0.7757	0.000661515	0.0415765
hsa_miR_6874_3p	0.734974	0.0101428	0.194451
hsa_miR_483_3p	0.677011	0.0162324	0.247276
hsa_miR_196b_5p	0.64052	0.0403759	0.332768
hsa_miR_3618	0.57337	0.0414297	0.334931
hsa_miR_3605_5p	0.561917	0.028277	0.301172
hsa_miR_3611	0.558399	0.0431407	0.341994
hsa_miR_142_3p	0.548313	0.000389689	0.0415765
hsa_miR_21_5p	0.499237	0.000436056	0.0415765
hsa_miR_452_5p	0.477913	0.0110679	0.195436
hsa_miR_5586_5p	0.469306	0.00165239	0.0791965
hsa_miR_576_5p	0.410765	0.00390911	0.131151
hsa_miR_3059_3p	0.406569	0.0292797	0.306446
hsa_miR_148a_3p	0.388381	0.0237328	0.285952
hsa_miR_199a_3p	0.383403	0.0400201	0.332768
hsa_miR_3065_3p	0.35421	0.0238556	0.285952
hsa_miR_590_3p	0.312199	0.00337051	0.125645
hsa_miR_212_5p	0.310696	0.0497261	0.357989
hsa_miR_941	0.2993	0.0206019	0.285952
hsa_miR_3065_5p	0.292771	0.0345336	0.332768
hsa_miR_1307_3p	0.275468	0.0246477	0.285952
hsa_miR_92a_3p	0.264309	0.0394843	0.332768
hsa_miR_146b_3p	0.262066	0.024243	0.285952
hsa_miR_221_5p	0.226324	0.0264534	0.296857
hsa_miR_383_5p	0.170455	0.0386622	0.332768
hsa_miR_323a_3p	-0.170308	0.0232456	0.285952
hsa_miR_99a_3p	-0.175472	0.0389306	0.332768
hsa_miR_129_5p	-0.190219	0.0302217	0.307254
hsa_miR_136_3p	-0.194183	0.0438323	0.341994
hsa_miR_497_5p	-0.198477	0.0435359	0.341994
hsa_miR_29b_3p	-0.198497	0.0232231	0.285952
hsa_miR_181c_3p	-0.200639	0.0110125	0.195436
hsa_miR_127_5p	-0.203179	0.0489622	0.357989
hsa_miR_488_5p	-0.207113	0.0282383	0.301172
hsa_miR_134_5p	-0.208605	0.00667269	0.16744
hsa_miR_324_3p	-0.214352	0.010587	0.195436
hsa_miR_330_3p	-0.21757	0.00832586	0.18716
hsa_miR_129_1_3p	-0.233697	0.0382898	0.332768
hsa_miR_382_5p	-0.239656	0.00546296	0.16662
hsa_miR_330_5p	-0.245396	0.00416429	0.133059
hsa_miR_377_3p	-0.260728	0.0165833	0.247276
hsa_miR_299_5p	-0.262291	0.00249401	0.110218
hsa_miR_516a_5p	-0.262648	0.0378816	0.332768
hsa_miR_29c_5p	-0.263925	0.00116558	0.0601618
hsa_miR_29a_5p	-0.268542	0.0195603	0.279254
hsa_miR_154_5p	-0.274174	0.000351752	0.0415765
hsa_miR_1307_5p	-0.2851	0.0146176	0.233534
hsa_miR_191_3p	-0.286479	0.00724458	0.173611
hsa_miR_299_3p	-0.293809	0.0140633	0.233534
hsa_miR_29b_2_5p	-0.298239	0.000320829	0.0415765
hsa_miR_124_5p	-0.30289	0.00279241	0.110218
hsa_miR_496	-0.307918	0.0389666	0.332768
hsa_miR_30c_1_3p	-0.308188	0.0179185	0.261376
hsa_miR_543	-0.308778	0.00596905	0.16744
hsa_miR_101_5p	-0.313486	0.0393477	0.332768
hsa_miR_376c_5p	-0.315223	0.02817	0.301172
hsa_let_7i_3p	-0.318092	0.0237992	0.285952
hsa_miR_376b_3p	-0.32492	0.0223146	0.285952
hsa_miR_331_5p	-0.338367	0.0216126	0.285952
hsa_miR_487a_5p	-0.34002	0.00638075	0.16744
hsa_let_7g_3p	-0.366263	0.00891347	0.18716
hsa_miR_31_5p	-0.384747	0.00269627	0.110218
hsa_miR_34c_5p	-0.399395	0.0365883	0.332768
hsa_miR_151a_5p	-0.415788	0.0364358	0.332768
hsa_miR_103a_2_5p	-0.425876	0.0265446	0.296857
hsa_miR_29b_1_5p	-0.429364	0.0247172	0.285952
hsa_miR_337_3p	-0.471733	0.0316429	0.316901
hsa_miR_495_5p	-0.472113	0.00892567	0.18716
hsa_miR_34a_5p	-0.473065	5.25759e-05	0.0352784
hsa_miR_5699_5p	-0.476852	0.0406661	0.332768
hsa_let_7f_2_3p	-0.479641	0.0489937	0.357989
hsa_miR_539_5p	-0.51016	0.00980877	0.193579
hsa_miR_1224_3p	-0.517501	0.00055262	0.0415765
hsa_miR_34a_3p	-0.584653	0.0150932	0.235524
hsa_miR_31_3p	-0.584709	0.000537713	0.0415765
hsa_miR_432_3p	-0.606276	0.00979932	0.193579
hsa_miR_1250_5p	-0.614316	0.0324721	0.320423
hsa_miR_577	-0.682797	0.0296855	0.306446
hsa_miR_338_3p	-0.730593	0.000672755	0.0415765
hsa_miR_6716_3p	-0.737434	0.0143509	0.233534
hsa_miR_3199	-0.813207	0.0136392	0.233534
hsa_miR_34b_3p	-0.82388	0.00839551	0.18716
hsa_miR_33b_5p	-1.05042	0.000885713	0.0495261
hsa_miR_4485_3p	-1.25545	0.0397128	0.332768
hsa_miR_642a_5p	-1.30512	0.000681582	0.0415765

### Sheet: SuppTable1c_Blood_miRNA
Supplemental Table 1C: Differentially expressed miRs in blood
log2FC for differentially expressed miRs in OUD over Control from blood (p<0.05).
GeneSymbol	logFC	p-value	FDR
hsa-miR-33b-5p	3.36829	0.00645077	0.138604
hsa-miR-380-5p	3.35977	2.44717e-05	0.00486375
hsa-miR-758-5p	2.99875	3.38001e-05	0.00537421
hsa-miR-193a-3p	2.69827	0.00403266	0.112391
hsa-miR-758-3p	2.65748	0.00374362	0.110229
hsa-miR-215-5p	2.51245	1.74642e-05	0.004628
hsa-miR-379-3p	2.45187	0.000825234	0.0504662
hsa-miR-122-3p	2.31688	0.00692889	0.142148
hsa-miR-455-3p	2.20825	0.00488601	0.116209
hsa-miR-431-5p	2.16916	0.00221083	0.0765565
hsa-miR-376b-3p	2.11635	0.0077293	0.149873
hsa-miR-627-3p	2.07409	0.017369	0.226366
hsa-miR-337-3p	2.07302	0.00196093	0.0762518
hsa-miR-376a-3p	1.98099	0.00111209	0.058941
hsa-miR-6793-5p	1.93993	0.00453349	0.114244
hsa-miR-10399-5p	1.85293	0.00122668	0.0598872
hsa-miR-1246	1.84553	0.0422908	0.35022
hsa-miR-329-3p	1.83439	0.0020142	0.0762518
hsa-miR-4492	1.78022	0.0204317	0.241581
hsa-let-7f-2-3p	1.75543	0.00912944	0.157781
hsa-miR-7705	1.73637	0.0317609	0.307022
hsa-miR-1185-5p	1.68408	0.0122049	0.179585
hsa-miR-1185-1-3p	1.67759	0.0258003	0.273483
hsa-miR-487a-5p	1.5629	0.0203418	0.241581
hsa-miR-580-3p	1.51733	0.0314265	0.307022
hsa-miR-369-3p	1.49802	0.00941999	0.159338
hsa-miR-32-3p	1.48698	0.0295214	0.297298
hsa-miR-548ax	1.47302	0.0461823	0.367149
hsa-miR-654-3p	1.47134	0.00221484	0.0765565
hsa-miR-411-5p	1.44876	0.000507415	0.0336163
hsa-miR-3074-5p	1.43528	0.0249687	0.270568
hsa-miR-377-5p	1.41456	0.0320539	0.307022
hsa-miR-370-3p	1.34558	0.0350808	0.315417
hsa-miR-323b-3p	1.29523	0.0281265	0.293513
hsa-miR-548e-3p	1.29388	0.00697329	0.142148
hsa-miR-487b-3p	1.25254	0.0446932	0.3589
hsa-miR-148a-5p	1.24968	0.0219851	0.246171
hsa-miR-192-5p	1.18402	0.0134983	0.185019
hsa-miR-889-3p	1.17619	0.0197122	0.241581
hsa-miR-369-5p	1.14941	0.01265	0.179585
hsa-miR-455-5p	1.13487	0.0402144	0.343768
hsa-miR-5009-5p	1.05092	0.049263	0.373577
hsa-miR-382-3p	1.01414	0.0344529	0.314828
hsa-miR-26a-1-3p	0.999838	0.0441521	0.358806
hsa-miR-495-3p	0.986341	0.0421016	0.35022
hsa-miR-548j-5p	0.985503	0.025185	0.270568
hsa-miR-379-5p	0.983383	0.0223404	0.246675
hsa-miR-340-5p	0.968319	0.0395764	0.343768
hsa-miR-30b-5p	0.930707	0.0413459	0.349681
hsa-miR-381-3p	0.899199	0.0284283	0.293513
hsa-let-7f-5p	0.796546	0.034289	0.314828
hsa-miR-22-3p	-0.65629	0.030356	0.301662
hsa-miR-30d-5p	-0.67454	0.0204747	0.241581
hsa-let-7d-3p	-0.682254	0.0206635	0.241581
hsa-miR-500a-3p	-0.711464	0.0399646	0.343768
hsa-miR-324-5p	-0.724258	0.00881318	0.155699
hsa-miR-328-3p	-0.74762	0.00964736	0.159784
hsa-miR-24-3p	-0.825504	0.0108289	0.172179
hsa-miR-23a-3p	-0.835945	0.00766256	0.149873
hsa-miR-22-5p	-0.866137	0.0164756	0.218302
hsa-miR-1180-3p	-0.931721	0.0474404	0.373417
hsa-miR-23b-5p	-0.949679	0.0182464	0.230252
hsa-miR-193b-5p	-0.959067	0.036897	0.325923
hsa-miR-125a-3p	-0.970483	0.0153437	0.20675
hsa-miR-125a-5p	-1.0052	0.0353109	0.315417
hsa-miR-125b-2-3p	-1.01728	0.0218639	0.246171
hsa-miR-548aw	-1.03107	0.0479561	0.373577
hsa-miR-874-3p	-1.08555	0.00853992	0.154301
hsa-miR-486-3p	-1.0878	0.0295428	0.297298
hsa-miR-378i	-1.10275	0.0442301	0.358806
hsa-miR-7706	-1.26555	0.000930635	0.0528467
hsa-miR-3124-5p	-1.30928	0.00295769	0.0940545
hsa-miR-125b-1-3p	-1.33493	0.0180426	0.230252
hsa-miR-3605-3p	-1.3724	0.00050734	0.0336163
hsa-miR-30a-5p	-1.37311	0.00255841	0.0847473
hsa-miR-30a-3p	-1.3785	0.00496993	0.116209
hsa-miR-3127-5p	-1.41019	0.00423215	0.112391
hsa-miR-1287-5p	-1.48096	0.000144156	0.0173782
hsa-miR-499a-5p	-1.51197	0.00835049	0.154301
hsa-miR-514a-3p	-1.63912	0.0491143	0.373577
hsa-miR-499a-3p	-1.66831	0.0337507	0.314828
hsa-miR-30c-2-3p	-1.68049	0.0111039	0.17309
hsa-miR-133b	-1.76908	0.00424117	0.112391
hsa-miR-4482-3p	-1.78981	0.0106485	0.172179
hsa-miR-204-3p	-1.87141	0.000372713	0.0336163
hsa-miR-509-3p	-1.91063	0.00459848	0.114244
hsa-miR-184	-1.92775	0.0115288	0.176258
hsa-miR-133a-3p	-1.94136	0.00310119	0.0948248
hsa-miR-208b-3p	-2.07723	0.00167454	0.073959
hsa-miR-133a-5p	-2.11658	0.00513464	0.11663
hsa-miR-187-3p	-2.13581	0.000433289	0.0336163
hsa-miR-490-3p	-2.19302	0.00128061	0.0598872
hsa-miR-509-3-5p	-2.20382	0.0209742	0.241659
hsa-miR-508-5p	-2.20948	0.0342859	0.314828
hsa-miR-208a-3p	-2.26853	0.00812917	0.153874
hsa-miR-508-3p	-2.30029	0.0134666	0.185019
hsa-miR-10b-3p	-2.34017	0.00189703	0.0762518
hsa-miR-302d-3p	-2.64636	0.0118813	0.178219
hsa-miR-202-3p	-2.68448	0.00557297	0.12307
hsa-miR-615-3p	-2.75095	0.0125903	0.179585
hsa-miR-6745	-2.81931	0.000153015	0.0173782
hsa-miR-10b-5p	-2.87261	0.000383007	0.0336163
hsa-miR-302a-5p	-3.55321	8.18941e-06	0.00325529
hsa-miR-208a-5p	-3.75789	7.39477e-07	0.000587884
