## Supplemental_Table4 for "MicroRNA-mRNA networks are dysregulated in opioid use disorder postmortem brain: further evidence for opioid-induced neurovascular alterations"

### Sheet: Supp.Table4
Supplemental Table 4: Genes by module
Column B shows log2FC for differentially expressed genes in OUD over Control from BA9 brain (linear FC>1.5, FDR<0.2).
Columns C-I indicate which WGCNA module DEGs belong to, with Column J showing total WGCNA module membership.
Columns K-N list genes targeted by differential miRs in BA9 brain or blood, in either a canonical or non-canonical fashion.
Genes	OUD_BA9_mRNA_log2FC	BA9_miRNA_BA9_mRNA_black	BA9_miRNA_BA9_mRNA_blue	BA9_miRNA_BA9_mRNA_brown	BA9_miRNA_BA9_mRNA_green	BA9_miRNA_BA9_mRNA_red	BA9_miRNA_BA9_mRNA_turquoise	BA9_miRNA_BA9_mRNA_yellow	any module	Canonical_BA9.genes_targeted.by_BA9.miRs	Noncanonical_BA9.genes_targeted.by_BA9.miRs	Canonical_BA9.genes_targeted.by_blood.miRs	Noncanonical_BA9.genes_targeted.by_blood.miRs
LENG1	5.85844
PRRC2A	5.85384												yes
SFN	4.01833											yes
DDAH2	3.77025
MT1A	2.83276
ANKRD22	2.79321											yes	yes
LIF	2.67135		yes						true	yes
FPR2	2.62677
AL049839.2	2.61318
S100P	2.49968
HAMP	2.39079											yes
CP	2.26483
PI15	2.2538		yes						true	yes	yes	yes	yes
IL1RL1	1.99418		yes						true	yes	yes	yes	yes
S100A8	1.98876
CHI3L2	1.96486
BCL2A1	1.95891
AC072022.2	1.93747
CHI3L1	1.93302
ADAMTS9	1.90235		yes						true	yes		yes	yes
S100A3	1.80731
STEAP4	1.77464										yes		yes
HILPDA	1.71079
APOL4	1.68034										yes	yes
MT1X	1.65478		yes						true	yes			yes
FPR1	1.58556
S100A9	1.53229
CHRNB4	1.51082
AGAP6	1.5086
SOCS3	1.48055											yes	yes
SERPINA1	1.47099											yes
KCNRG	1.4674
EDN1	1.44963				yes				true	yes			yes
TKTL1	1.43092
BATF	1.40562
ITGB3	1.40375										yes	yes	yes
MT1M	1.38206
ANGPTL4	1.37741				yes				true	yes	yes
CDRT4	1.36586
COL4A1	1.36124		yes						true	yes			yes
TTYH1	1.30352
SIGLEC14	1.29673											yes	yes
SLC11A1	1.27861
TMPRSS3	1.25612
CD93	1.25516		yes						true	yes	yes
IGFLR1	1.25339
TYMP	1.2523
BCO1	1.21622
AQP1	1.15814		yes						true	yes	yes		yes
OSMR	1.13897		yes						true	yes			yes
F3	1.13												yes
MYO1G	1.10317
KIAA0040	1.08466		yes						true	yes			yes
SECTM1	1.07302												yes
SLCO4A1	1.07007												yes
NPIPA1	1.05957
DEPP1	1.05619
SLC2A5	1.05534										yes
SLC16A3	1.01227
AC097625.1	1.0065
ADM	0.989695				yes				true	yes			yes
OXTR	0.962478				yes				true	yes
GBP1	0.943127
OR51E2	0.934882
RUNX1	0.922018		yes						true	yes	yes	yes	yes
NPBWR1	0.9057
COL4A2	0.897044		yes						true	yes		yes
PLSCR1	0.893448		yes						true	yes			yes
TNFRSF10D	0.892622				yes				true	yes
IL4R	0.891211
ANKRD20A1	0.878274				yes				true	yes		yes	yes
AC055811.2	0.870551
AC008073.3	0.870355
TEPP	0.869419
RHPN2	0.86331							yes	true	yes
IL18BP	0.86203
MS4A8	0.860371
MT2A	0.830863				yes				true	yes			yes
THSD8	0.814164
ASCL2	0.812184
WIF1	0.810766							yes	true	yes			yes
FGF2	0.80906				yes				true	yes	yes	yes	yes
ACACA	0.803203						yes		true	yes	yes		yes
TMBIM1	0.802967												yes
SLC1A3	0.799021										yes	yes	yes
RAB20	0.78778
CXCL5	0.780695		yes						true	yes			yes
NPIPB3	0.780004												yes
RNF43	0.772483										yes		yes
NPIPB13	0.767345				yes				true	yes			yes
C6ORF141	0.767324
TGM2	0.761723		yes						true	yes			yes
RAC2	0.754493		yes						true	yes
HGF	0.752213							yes	true	yes	yes		yes
DCLK3	0.751586		yes						true	yes			yes
CYP4F11	0.750704
SLCO1C1	0.748759							yes	true	yes		yes	yes
AC068896.1	0.741284
P2RY2	0.737583											yes	yes
IFITM3	0.735218
HNF4G	0.732752							yes	true	yes	yes		yes
SBNO2	0.728276											yes	yes
GPR146	0.726667
BX276092.9	0.724695
IFITM2	0.724083
TNFRSF12A	0.716731
FAM189A2	0.716573
PAX5	0.705914										yes	yes	yes
SDS	0.703678
VEGFA	0.702491				yes				true	yes	yes		yes
ATP1B2	0.701873
NPIPB6	0.69956
TMEM61	0.690967		yes						true	yes			yes
CFAP206	0.687327
LYN	0.686927				yes				true	yes		yes	yes
CHRDL1	0.66637											yes	yes
TM4SF1	0.664893											yes	yes
C6ORF223	0.664198
LRRC3B	0.66408							yes	true	yes
APOL6	0.66071		yes						true	yes			yes
CNN3	0.660311
SOX9	0.657095							yes	true	yes		yes	yes
TUBB2B	0.657054							yes	true	yes			yes
FAM163A	0.651785												yes
SLC1A2	0.647007							yes	true	yes	yes	yes	yes
RELL1	0.646776											yes	yes
TMEM215	0.643008											yes	yes
LRRC32	0.642724		yes						true	yes			yes
ADAMTS4	0.642126											yes
ADGRG1	0.612851
CRISPLD1	0.611845		yes						true	yes		yes	yes
CNGB1	0.611283											yes
SLC4A5	0.606473												yes
DRAXIN	0.60535
MAGEE2	0.604443
RDH10	0.602466												yes
RFX4	0.601908												yes
BMPR1B	0.600834												yes
PXDC1	0.600379												yes
IL33	0.599681							yes	true	yes	yes		yes
SLC44A3	0.598626
ECHDC3	0.59726		yes						true	yes	yes
KCNG1	0.59304												yes
TEAD3	0.591476											yes	yes
CASP10	-0.586384											yes	yes
SYT2	-0.587931										yes	yes	yes
PKP1	-0.58826										yes	yes	yes
LAYN	-0.589656						yes		true	yes	yes	yes	yes
DRD5	-0.590617
IGFBP6	-0.591474
SLFN11	-0.591678												yes
RAET1G	-0.593033
CACNA1F	-0.594416
TRPC3	-0.594889										yes		yes
GPAT3	-0.595163										yes	yes	yes
FZD1	-0.597193												yes
VTN	-0.598357
RGS2	-0.598764												yes
PXDNL	-0.599333										yes	yes
PNOC	-0.599498										yes
FGF20	-0.600057											yes
COPZ2	-0.601608
NET1	-0.601774						yes		true	yes	yes	yes	yes
DUSP10	-0.6027		yes						true	yes	yes	yes
TMC5	-0.60321			yes					true	yes	yes		yes
CCDC102A	-0.603558
JAM2	-0.604652										yes	yes	yes
LRRC38	-0.606062							yes	true	yes
GAS2L3	-0.606734	yes							true	yes		yes	yes
COL22A1	-0.60774
COL28A1	-0.610159
ADGRA2	-0.610825					yes			true	yes	yes	yes	yes
FAP	-0.611797											yes	yes
REM2	-0.615712										yes
ERAS	-0.616244
VGF	-0.616567										yes	yes
TICRR	-0.617343
CEP152	-0.62225												yes
FAM160A1	-0.622686
OLR1	-0.623172		yes						true	yes		yes	yes
BRCA2	-0.623562										yes	yes
ASPM	-0.626018
ACTN3	-0.626635
MID2	-0.627006											yes	yes
RCSD1	-0.627414											yes	yes
TTN	-0.62809										yes	yes	yes
CORIN	-0.628138										yes	yes
TAFA3	-0.629626										yes	yes
FLNB	-0.630078											yes
MAP3K15	-0.630252											yes	yes
LRP5L	-0.630346
DNASE1L2	-0.630356
PKD2L1	-0.63249
SLC32A1	-0.63263							yes	true	yes
PIMREG	-0.633381			yes					true	yes		yes
OR1F1	-0.633846
UACA	-0.635767												yes
COL13A1	-0.636726										yes	yes	yes
PPP1R17	-0.637186							yes	true	yes	yes	yes	yes
ABCG5	-0.637472											yes	yes
LSMEM2	-0.639294
CENPF	-0.639641
CCDC154	-0.639876
COL6A6	-0.640909			yes					true	yes	yes	yes	yes
PP2D1	-0.641112
SNED1	-0.641718										yes	yes	yes
ATP12A	-0.64231											yes	yes
CCNB3	-0.642495
MMP28	-0.644167										yes	yes	yes
NR2E3	-0.646564										yes	yes	yes
ZNF124	-0.64695							yes	true	yes	yes	yes	yes
PTCHD4	-0.64703										yes	yes
TCP11	-0.647172												yes
COL9A3	-0.647545										yes	yes	yes
DUSP2	-0.648139											yes	yes
MRC1	-0.648715										yes		yes
DPT	-0.649196										yes
FREM1	-0.649582						yes		true	yes	yes	yes	yes
SLCO4C1	-0.649946	yes							true	yes	yes	yes	yes
LAMB3	-0.650599											yes	yes
ZAP70	-0.651357
GEM	-0.65163										yes	yes	yes
CLMP	-0.653764						yes		true	yes	yes	yes
ITGA2B	-0.654041
LRGUK	-0.654212
CCRL2	-0.654429											yes
IQGAP2	-0.655368						yes		true	yes	yes	yes	yes
PTGFR	-0.655855						yes		true	yes	yes	yes	yes
HGD	-0.656329
PAPPA2	-0.657356										yes	yes	yes
SFRP1	-0.657514						yes		true	yes	yes	yes	yes
F10	-0.658154
ITPR3	-0.659075										yes	yes	yes
CLTCL1	-0.66065											yes	yes
PLEKHG4B	-0.661141										yes	yes	yes
RAB17	-0.661167										yes
TRPV6	-0.661221										yes		yes
CHN2	-0.661406										yes	yes	yes
JAM3	-0.661498											yes	yes
H4C12	-0.662454
LORICRIN	-0.662497										yes		yes
KLC3	-0.663867
NMBR	-0.664415										yes	yes	yes
FYB2	-0.665368										yes	yes	yes
CALCB	-0.665472			yes					true	yes	yes		yes
ZACN	-0.666266
CEP131	-0.666531
EBF3	-0.666617						yes		true	yes	yes	yes	yes
CDH26	-0.667284										yes
IQCN	-0.668129
FAT2	-0.668956										yes
MYO5B	-0.673062							yes	true	yes		yes	yes
FXYD5	-0.673836
CD36	-0.674463						yes		true	yes	yes	yes
RFLNA	-0.674818												yes
E2F7	-0.675457			yes					true	yes	yes	yes	yes
SCGB3A1	-0.675925
LRRC46	-0.676217			yes					true	yes	yes
SH2D6	-0.676796
HPR	-0.678282
NMU	-0.678535							yes	true	yes
CPA4	-0.679258										yes	yes
ESRRB	-0.681099											yes	yes
BTBD18	-0.681122										yes	yes
HMCN1	-0.681435										yes	yes
RERGL	-0.682326
ABCA4	-0.682748										yes
IL15	-0.683743						yes		true	yes
SLC34A3	-0.684362
GAS2	-0.685154						yes		true	yes	yes	yes	yes
LCN8	-0.687084
ANKRD55	-0.687325				yes				true	yes	yes	yes	yes
NIPAL4	-0.68865										yes	yes	yes
PTK7	-0.689752											yes
TAC1	-0.689861										yes		yes
ITK	-0.690188										yes	yes	yes
LSR	-0.691132
PLD1	-0.691768						yes		true	yes	yes	yes
PMFBP1	-0.692547			yes					true	yes		yes	yes
AQP8	-0.693536			yes					true	yes	yes		yes
ROS1	-0.694279										yes	yes
SLC5A11	-0.694552
GPR3	-0.694765										yes	yes	yes
ESCO2	-0.6948			yes					true	yes
TMEM45B	-0.697538					yes			true	yes	yes	yes	yes
HFE	-0.699466												yes
DMKN	-0.701163
KLHL38	-0.701305
GALR1	-0.702264											yes	yes
SPINT1	-0.702424											yes
FCN3	-0.705947
SLC6A13	-0.706224										yes		yes
CDC20	-0.706232
KIF18A	-0.707583											yes
ABCA8	-0.710337										yes	yes	yes
DEPDC7	-0.710539										yes	yes
JUNB	-0.711433											yes	yes
NR4A3	-0.713807		yes						true	yes	yes	yes	yes
OR3A2	-0.714702
CCN1	-0.716734										yes	yes
CTSV	-0.717663										yes		yes
ANKRD36B	-0.718946											yes
EYS	-0.721178										yes	yes	yes
CKM	-0.721935										yes		yes
MUC12	-0.722736
CRACR2A	-0.722922						yes		true	yes
SEMA3E	-0.724114										yes	yes	yes
FDX2	-0.724495		yes						true	yes
AL358472.6	-0.724769
SLC37A2	-0.725419			yes					true	yes		yes
OR2M4	-0.725778
CHRNB3	-0.726091
PHETA2	-0.726112
NFKBID	-0.726333												yes
PROX2	-0.727688										yes		yes
ADAMTS14	-0.730677										yes		yes
SLC12A1	-0.732057										yes	yes	yes
DAB2	-0.732078						yes		true	yes	yes		yes
EFNA4	-0.732514										yes	yes	yes
KCNJ2	-0.732635						yes		true	yes	yes	yes	yes
EGR4	-0.733853		yes						true	yes	yes		yes
CAPN9	-0.734095
SLC22A14	-0.73446
DACT2	-0.738018										yes	yes	yes
TSPAN1	-0.738718
IZUMO1	-0.7402
FER1L5	-0.740238
CRYBB2	-0.741266
ESR2	-0.741933						yes		true	yes	yes	yes
PODN	-0.74325										yes
ITGA10	-0.743501						yes		true	yes	yes		yes
ACADL	-0.74574										yes	yes
LAMA3	-0.746649												yes
CALHM3	-0.746775
FOXS1	-0.747165					yes			true	yes			yes
IL1RAPL2	-0.749514											yes	yes
ATP8B3	-0.749669										yes
OR2AG2	-0.750193
KDELR3	-0.750769						yes		true	yes	yes
GSN	-0.752036
TRDN	-0.755561						yes		true	yes	yes	yes	yes
DHH	-0.757056										yes
CDON	-0.757468						yes		true	yes	yes	yes	yes
CLIC5	-0.757596					yes			true	yes	yes	yes	yes
CAPN14	-0.760092											yes	yes
KRT3	-0.762297
KRT19	-0.762439
ARL4D	-0.763958										yes	yes
TMEM100	-0.764507						yes		true	yes	yes	yes	yes
INSC	-0.766419										yes
DMRTA2	-0.768319										yes	yes
ANKRD31	-0.769582
DNAH8	-0.771739										yes	yes
PTPRH	-0.771876										yes	yes	yes
BTG2	-0.772143						yes		true	yes	yes	yes	yes
SPTBN5	-0.772165
BAMBI	-0.77225												yes
SHISA2	-0.773106						yes		true	yes	yes	yes
CXCR4	-0.77442												yes
PPP1R15A	-0.774686
TMEM200B	-0.775002						yes		true	yes	yes	yes	yes
KCP	-0.776025
CPAMD8	-0.776611
ADAMTS6	-0.776618			yes					true	yes	yes	yes	yes
NMRK2	-0.779395
PRR15	-0.780052						yes		true	yes			yes
FGF10	-0.780202
CALCR	-0.780988							yes	true	yes	yes	yes	yes
TRIM29	-0.781226												yes
NIBAN3	-0.783566
FLT3	-0.785685
LYVE1	-0.786713										yes	yes
C1QTNF12	-0.786784
COL6A3	-0.790764						yes		true	yes	yes		yes
LTBP2	-0.793576						yes		true	yes	yes	yes
FLNC	-0.793906
TG	-0.794148
PRSS56	-0.794884											yes
HSD11B1	-0.795149										yes	yes	yes
FBXW10	-0.796558
CASS4	-0.796975
ASTL	-0.797751
SCML4	-0.798661			yes					true	yes	yes		yes
LOXHD1	-0.802197										yes		yes
TSKS	-0.807093
RTL4	-0.807799										yes		yes
WFIKKN2	-0.81037												yes
IL17B	-0.811032
C4ORF54	-0.812195
TDRD1	-0.812646											yes
KLHL14	-0.81273						yes		true	yes	yes	yes	yes
IGSF9	-0.81286
GPX2	-0.813737			yes					true	yes
ONECUT1	-0.814438							yes	true	yes	yes	yes	yes
TMEM26	-0.818743						yes		true	yes		yes	yes
SERPINH1	-0.821246						yes		true	yes			yes
KDR	-0.822743											yes
CLPSL2	-0.825943
IGFBP5	-0.825966						yes		true	yes	yes	yes	yes
FSIP2	-0.826118
TENT5A	-0.826339						yes		true	yes	yes	yes	yes
DNAJC5B	-0.826643										yes
LPAR5	-0.828985
EGR2	-0.832997		yes						true	yes	yes	yes
BMP6	-0.833316										yes
ARL5C	-0.838131
SVEP1	-0.838712
SAMD9	-0.842716						yes		true	yes	yes	yes	yes
AP1M2	-0.842866
SPATA22	-0.845039												yes
FRRS1	-0.845343
LAG3	-0.845513
ABRA	-0.846251	yes							true	yes	yes	yes	yes
SLC4A9	-0.848182
ZAR1	-0.849882
CHRM5	-0.85033				yes				true	yes
FAM166A	-0.850333
MPEG1	-0.850704					yes			true	yes	yes
TNFRSF8	-0.851777										yes	yes
ASB9	-0.853568						yes		true	yes	yes
CPO	-0.853679
CA5A	-0.854917												yes
LRRIQ3	-0.856814						yes		true	yes	yes	yes
TXNIP	-0.857918						yes		true	yes	yes		yes
DUSP27	-0.860833
SLC38A8	-0.861909										yes
SLC5A4	-0.862721
ADGRG2	-0.863125						yes		true	yes	yes		yes
PDGFRL	-0.864522
CEMIP	-0.864647										yes	yes	yes
METTL21C	-0.865386												yes
KLF2	-0.866743						yes		true	yes	yes
FMO4	-0.866764											yes
FNDC1	-0.867781										yes	yes
TP73	-0.868834										yes	yes	yes
DCAF4L1	-0.869625			yes					true	yes	yes	yes	yes
SEMA3C	-0.869703						yes		true	yes	yes	yes	yes
TCHH	-0.871308							yes	true	yes	yes
ABCC3	-0.871837			yes					true	yes			yes
APOBEC3C	-0.873297
TM6SF2	-0.878736
DPP4	-0.879095	yes							true	yes	yes	yes
NDST4	-0.879717
LRRC17	-0.880256						yes		true	yes	yes	yes	yes
WNT6	-0.883486
CCN3	-0.889171						yes		true	yes		yes	yes
SSTR5	-0.889537												yes
FITM1	-0.890047
MEI1	-0.893977
PRLR	-0.894901	yes							true	yes	yes	yes	yes
MEPE	-0.895886										yes	yes
C1QTNF7	-0.898006					yes			true	yes	yes
NXPE2	-0.902741
CILP	-0.903964												yes
APOBEC3D	-0.904336										yes		yes
CTSK	-0.904536												yes
ARC	-0.905051										yes	yes	yes
MSH4	-0.905222											yes
MXRA5	-0.906125						yes		true	yes	yes	yes	yes
GALNT12	-0.908679						yes		true	yes	yes		yes
ABI3BP	-0.909459						yes		true	yes		yes
SLC26A3	-0.910484										yes
DSG2	-0.912023						yes		true	yes	yes	yes	yes
SLC35G1	-0.91248						yes		true	yes	yes	yes
PTGER2	-0.914789										yes	yes	yes
DCN	-0.916845										yes	yes	yes
BMX	-0.917069											yes
SYNPO2L	-0.917817										yes		yes
RBBP8NL	-0.918405											yes
IRS4	-0.922389
DUSP1	-0.923435						yes		true	yes	yes	yes	yes
CALHM5	-0.926004										yes	yes	yes
CYP4A11	-0.926082
MYRFL	-0.927377										yes
OSTN	-0.929232
OTOG	-0.929262
FNDC11	-0.929898
NIPAL1	-0.931159						yes		true	yes	yes	yes	yes
MCTP2	-0.933898	yes							true	yes	yes	yes	yes
BNIP5	-0.935112			yes					true	yes	yes	yes
EPPK1	-0.936392						yes		true	yes
TNNT3	-0.937529
CAPN13	-0.939136										yes	yes
SPATS1	-0.939294
IGFL2	-0.939294
COL4A6	-0.940362						yes		true	yes		yes	yes
TRIM63	-0.940544											yes	yes
HPX	-0.942746
CAPN12	-0.942906										yes
SLC6A5	-0.944464
CRABP1	-0.946143
SLC14A2	-0.947569
OR2L3	-0.947779
NKG7	-0.947962											yes
PRR35	-0.950857
PAPPA	-0.951856			yes					true	yes	yes	yes	yes
AGTR1	-0.95311										yes	yes	yes
ECM2	-0.954136						yes		true	yes	yes	yes	yes
FAM209B	-0.954343
SEC14L4	-0.955883										yes		yes
ANKS4B	-0.956947											yes
TRPV4	-0.958051										yes	yes
PGM5	-0.960894					yes			true	yes
OLFML2A	-0.962433											yes	yes
LRIG3	-0.966059										yes	yes	yes
GPR182	-0.966248										yes
DRICH1	-0.966489
ORC1	-0.966499
NUP62CL	-0.966505						yes		true	yes	yes	yes	yes
MYH13	-0.969377
SNTG2	-0.971777						yes		true	yes	yes	yes
CYP8B1	-0.971998										yes	yes	yes
ETV3L	-0.976341										yes
F11	-0.979278										yes	yes
FATE1	-0.979325
LRRC36	-0.98066
CD164L2	-0.983372
IL2RB	-0.984874										yes	yes	yes
KANK4	-0.986059										yes	yes	yes
CPED1	-0.986096						yes		true	yes	yes	yes	yes
RAG1	-0.986341			yes					true	yes		yes	yes
POU5F1B	-0.993061										yes
PCOLCE2	-0.993168						yes		true	yes	yes
SLFN12	-0.994658										yes		yes
AFAP1L1	-0.995378						yes		true	yes	yes	yes	yes
LARGE2	-0.99857											yes
PM20D1	-0.999542										yes		yes
CHODL	-1.0003						yes		true	yes	yes	yes
CYP27B1	-1.00172										yes
MSLNL	-1.00189
FCGBP	-1.00198
PHLDB2	-1.00233						yes		true	yes	yes	yes	yes
CD5	-1.00626										yes
FZD7	-1.00684						yes		true	yes	yes	yes	yes
KNL1	-1.00904												yes
BPIFB1	-1.01078
KLK10	-1.01282										yes	yes	yes
ODF3L1	-1.0141
CLEC1A	-1.01714										yes	yes	yes
TNNC1	-1.01862
NDC80	-1.01981
CYP2C18	-1.02161
CYSLTR1	-1.02238											yes	yes
IRX3	-1.02339										yes	yes
ADGRG6	-1.02773											yes
OTOA	-1.03073
ARID3C	-1.03099
CD3E	-1.03242
PIEZO2	-1.0364										yes	yes	yes
SIGLEC1	-1.03692										yes		yes
CLEC4M	-1.03723											yes	yes
GATA3	-1.03821										yes	yes	yes
G0S2	-1.03829										yes		yes
PZP	-1.03926
NUTM2G	-1.03961
DMBT1	-1.03996
TWIST1	-1.04011						yes		true	yes	yes	yes	yes
RAET1E	-1.04019										yes	yes
SPINK2	-1.04053
FXYD4	-1.04081			yes					true	yes
TGM1	-1.04154			yes					true	yes
CELSR1	-1.0417						yes		true	yes	yes
SLC25A21	-1.04198						yes		true	yes	yes	yes	yes
SLC5A5	-1.04273											yes	yes
EXOC3L2	-1.04293
POSTN	-1.04427										yes	yes	yes
PRSS54	-1.04616										yes		yes
CHRNA1	-1.04982										yes	yes	yes
EGR1	-1.05063										yes	yes	yes
SLC9A2	-1.05574						yes		true	yes		yes	yes
CLDN7	-1.05581						yes		true	yes	yes
TMPRSS6	-1.05664											yes
HASPIN	-1.05972			yes					true	yes			yes
BCL2L14	-1.06047
KCNK5	-1.06079										yes	yes	yes
TMOD4	-1.06115
OSR1	-1.06185						yes		true	yes		yes	yes
FOXH1	-1.06272
CHRNA10	-1.06435						yes		true	yes
ITGB1BP2	-1.06461
CCDC33	-1.06866												yes
ZSCAN5B	-1.0716
CALML6	-1.07445
DCSTAMP	-1.07627										yes		yes
SLC23A1	-1.07663												yes
TSPAN18	-1.0786						yes		true	yes	yes	yes	yes
ACY3	-1.0805
AQP7	-1.08174
CLCNKA	-1.08441											yes
CYP26A1	-1.0856	yes							true	yes	yes	yes
SEMA3D	-1.08612						yes		true	yes	yes	yes	yes
AC007906.2	-1.08704
PTPN22	-1.09175			yes					true	yes		yes
PABPC4L	-1.09218						yes		true	yes	yes	yes	yes
MUC5AC	-1.09366										yes
ANGPTL7	-1.09439						yes		true	yes		yes
ANGPTL5	-1.099						yes		true	yes		yes
RHO	-1.09917										yes		yes
TRPC7	-1.09998
NPNT	-1.1014						yes		true	yes	yes	yes
SMPDL3B	-1.10696										yes
FOSB	-1.1127										yes		yes
NCMAP	-1.113			yes					true	yes			yes
CTSW	-1.11965											yes
GLRA1	-1.12152			yes					true	yes
TRIM6	-1.12249						yes		true	yes	yes	yes	yes
TRABD2B	-1.12351										yes	yes	yes
EOMES	-1.12555						yes		true	yes	yes	yes	yes
HCAR1	-1.12611					yes			true	yes		yes	yes
TAS1R1	-1.12985
MARVELD3	-1.13171										yes	yes	yes
NDNF	-1.1339						yes		true	yes	yes	yes	yes
MFAP5	-1.1388						yes		true	yes	yes	yes	yes
QRFPR	-1.13921										yes	yes	yes
ADAMTS12	-1.13961
SPAG17	-1.15036
AL590560.2	-1.15116
HDGFL1	-1.15127
NLRP14	-1.15296										yes
PDE6A	-1.15494										yes	yes
PROK1	-1.15535											yes
F2RL2	-1.15573										yes	yes	yes
IQGAP3	-1.15683										yes		yes
THEGL	-1.15763
COL1A2	-1.15775						yes		true	yes		yes	yes
TMEM150B	-1.16031
ECEL1	-1.16039						yes		true	yes		yes
TMC3	-1.16585
DUSP4	-1.16668										yes		yes
ISLR	-1.16797
IL17REL	-1.17605												yes
CLEC5A	-1.17871											yes	yes
RASSF10	-1.18261										yes	yes	yes
ARHGEF35	-1.18351										yes	yes
ATF3	-1.18452												yes
GPC6	-1.18484						yes		true	yes	yes	yes	yes
MCOLN3	-1.18703										yes
DNAH3	-1.19055
PLA2R1	-1.19615										yes	yes	yes
PROKR2	-1.19666											yes
HCRTR2	-1.20147												yes
SLC6A4	-1.20715											yes
CD28	-1.2093						yes		true	yes	yes		yes
ITIH2	-1.21005										yes
SULT1C2	-1.21237						yes		true	yes			yes
GDF15	-1.21284
GMNC	-1.21331			yes					true	yes	yes	yes	yes
OLFML2B	-1.2217										yes	yes
IGF2	-1.22281										yes		yes
OMD	-1.22321						yes		true	yes
AGMO	-1.22755										yes	yes
NPPB	-1.22808						yes		true	yes	yes
CYP3A4	-1.23141										yes	yes	yes
XPNPEP2	-1.23194										yes		yes
FOXC1	-1.23296						yes		true	yes	yes	yes	yes
NPSR1	-1.23639										yes
SULF1	-1.23987						yes		true	yes	yes	yes	yes
TEX38	-1.24283										yes
FBN2	-1.24502						yes		true	yes	yes	yes	yes
MFAP2	-1.24516
OLFML1	-1.2475										yes		yes
CLCN1	-1.24782
CDRT1	-1.24785			yes					true	yes	yes
VWDE	-1.25121												yes
FOS	-1.25439						yes		true	yes	yes
C11ORF16	-1.25515
COL8A2	-1.25602										yes	yes	yes
MUC3A	-1.25973												yes
GPR183	-1.26062										yes
HOXD1	-1.26481											yes
ECRG4	-1.26504										yes		yes
TNIP3	-1.26978											yes	yes
AKNAD1	-1.27793
CDC42BPG	-1.27796											yes
CPXM2	-1.27908
ESPNL	-1.27975
TBX20	-1.28237
AC097636.1	-1.28284
GSTA1	-1.28629												yes
VSX2	-1.28745												yes
IGSF10	-1.29065										yes		yes
FCGR2B	-1.29435											yes	yes
NPFFR2	-1.29541	yes							true	yes	yes	yes
NR4A1	-1.30615										yes
GBX2	-1.30643										yes	yes	yes
ART4	-1.3069
POU2F3	-1.31056										yes		yes
FAM180A	-1.31312											yes	yes
TIGIT	-1.31419												yes
RP1L1	-1.31525											yes	yes
POU5F2	-1.31822										yes
TNFRSF11B	-1.32001						yes		true	yes	yes	yes	yes
GPX8	-1.32112						yes		true	yes	yes	yes	yes
LEPR	-1.32568						yes		true	yes		yes	yes
MRC2	-1.3264												yes
KLHL33	-1.32925
TMEM252	-1.33477										yes	yes	yes
WNK4	-1.33501						yes		true	yes	yes
GP5	-1.33508			yes					true	yes	yes
DGKK	-1.33585										yes		yes
KLHDC7A	-1.33926										yes		yes
OTOL1	-1.3406
PCSK9	-1.34514											yes	yes
NID2	-1.34669						yes		true	yes	yes	yes	yes
WNT16	-1.3476						yes		true	yes	yes	yes
CNGB3	-1.34898										yes	yes
LGALS12	-1.36557
SLC16A12	-1.36831						yes		true	yes	yes	yes
SYNE4	-1.36927
NR4A2	-1.37025	yes							true	yes	yes	yes	yes
GALR2	-1.37844
ACP5	-1.37856
PKP2	-1.38949										yes	yes	yes
CCL26	-1.39315						yes		true	yes	yes
MYO18B	-1.39866										yes
MIXL1	-1.41391						yes		true	yes			yes
MYBPC3	-1.41574
C2CD4B	-1.41754										yes	yes	yes
ST6GALNAC2	-1.42106											yes
ANKRD1	-1.42172
HEPACAM2	-1.42518										yes	yes
ZNF648	-1.42658						yes		true	yes	yes		yes
CLIC3	-1.4287
NPW	-1.43416
PMEL	-1.43678										yes		yes
XIRP1	-1.44353										yes	yes	yes
SERPINC1	-1.4527
MBOAT1	-1.45274						yes		true	yes	yes	yes	yes
ANPEP	-1.46334											yes
IRX6	-1.47039
FER1L6	-1.47459
GJB2	-1.47637										yes
DCDC2C	-1.48039
PRDM6	-1.48406										yes		yes
AOX1	-1.48485						yes		true	yes	yes
SERPIND1	-1.48787
CRABP2	-1.49058											yes
SLC13A4	-1.49311
KLF4	-1.49432						yes		true	yes	yes	yes	yes
ADAMTSL1	-1.49902						yes		true	yes	yes	yes
POF1B	-1.49965										yes	yes	yes
EGFLAM	-1.50315										yes	yes	yes
TTLL10	-1.52191										yes		yes
ALX4	-1.52312						yes		true	yes	yes	yes	yes
LRRN4CL	-1.53214
EGFL6	-1.53578										yes	yes	yes
SOST	-1.53765											yes	yes
MLPH	-1.53952						yes		true	yes
PDGFD	-1.54638										yes		yes
FAT4	-1.54756										yes	yes	yes
CD3D	-1.56469
SLC16A5	-1.57254												yes
KCNJ13	-1.57928										yes	yes	yes
CR1	-1.58042										yes	yes	yes
VCAM1	-1.58354										yes	yes	yes
CXCL8	-1.58387											yes
SLC18A1	-1.58497
SMYD1	-1.58792										yes	yes	yes
TROAP	-1.60451
KLF5	-1.6211						yes		true	yes	yes	yes	yes
TUBA4B	-1.62174
GFRA3	-1.6262
KIAA1210	-1.63993						yes		true	yes	yes	yes
FPR3	-1.64111
MYO1A	-1.64756
APOL5	-1.64951
HTR2B	-1.64992										yes
LMX1B	-1.65528										yes	yes	yes
ART5	-1.65878
ENPP6	-1.70922						yes		true	yes	yes	yes	yes
AREG	-1.71818										yes	yes
STRA6	-1.72023										yes	yes	yes
MARCO	-1.72036
SLC6A20	-1.72822										yes	yes	yes
OGN	-1.79037										yes	yes	yes
GALNT5	-1.79103
NRTN	-1.79686
FOXD1	-1.80106											yes	yes
B3GNT8	-1.81361
SCNN1A	-1.81644											yes	yes
PGR	-1.82347					yes			true	yes	yes	yes	yes
GJA3	-1.85357						yes		true	yes	yes	yes	yes
ZNF683	-1.87795
PKHD1L1	-1.87866										yes	yes	yes
CAPN6	-1.88374						yes		true	yes	yes		yes
THSD4	-1.9421						yes		true	yes	yes	yes
SLC38A4	-1.94268										yes	yes	yes
RASSF9	-1.95709											yes
BNC2	-1.97163						yes		true	yes	yes	yes	yes
TMEM37	-1.97488										yes
ALLC	-2.00035												yes
KLK1	-2.00971
CER1	-2.01624										yes
ADAMTSL3	-2.01764						yes		true	yes	yes	yes	yes
FMO1	-2.03398						yes		true	yes		yes	yes
FSHR	-2.04374										yes		yes
ITGBL1	-2.05246						yes		true	yes	yes	yes	yes
ANXA13	-2.05738
CXCL2	-2.06229										yes	yes
HHIPL2	-2.08973
TMEM30B	-2.09417										yes	yes	yes
UPK1B	-2.1044										yes		yes
SFRP2	-2.1114						yes		true	yes			yes
SELE	-2.11205						yes		true	yes	yes
CYP4B1	-2.11439						yes		true	yes		yes
KLRG2	-2.12936
FGL2	-2.14983										yes	yes	yes
SLC22A2	-2.15525												yes
FOXI2	-2.16404										yes		yes
CDH1	-2.16488											yes	yes
SLC26A2	-2.16877										yes	yes	yes
SPTLC3	-2.18035											yes	yes
SIX2	-2.18066						yes		true	yes	yes
FOXC2	-2.24578
BMP4	-2.24753											yes
FOXD2	-2.26567
SLC47A1	-2.30908										yes		yes
CLIC6	-2.31841										yes		yes
UGT3A2	-2.32409										yes		yes
DSP	-2.33244											yes	yes
CSRP3	-2.33925										yes	yes
CHST4	-2.46976												yes
FAM20A	-2.57633										yes	yes
CXCL3	-2.59413											yes
PROKR1	-2.62453
COL2A1	-2.69333						yes		true	yes	yes	yes	yes
MEOX2	-2.70134						yes		true	yes	yes	yes	yes
SIX1	-2.89098											yes	yes
PRRT1B	-2.91599
BMP5	-3.02584
PTGDR	-3.04616										yes		yes
SCARA5	-3.10676										yes	yes	yes
GCGR	-3.11832
SLC26A7	-3.48192						yes		true	yes	yes	yes	yes
CD177	-4.09759										yes
HSPA6	-4.12543
NPAS4	-4.46538											yes	yes
